# Schizophrenia risk conferred by protein-coding *de novo* mutations

**DOI:** 10.1101/495036

**Authors:** Daniel P. Howrigan, Samuel A. Rose, Kaitlin E. Samocha, Menachem Fromer, Felecia Cerrato, Wei J. Chen, Claire Churchhouse, Kimberly Chambert, Sharon D. Chandler, Mark J. Daly, Ashley Dumont, Giulio Genovese, Hai-Gwo Hwu, Nan Laird, Jack A. Kosmicki, Jennifer L. Moran, Cheryl Roe, Tarjinder Singh, Shi-Heng Wang, Stephen V. Faraone, Stephen J. Glatt, Steven A. McCarroll, Ming Tsuang, Benjamin M. Neale

**Affiliations:** Analytic and Translational Genetics Unit, Massachusetts General Hospital, Boston, Massachusetts, USA; Broad Institute of MIT and Harvard, Cambridge, Massachusetts, USA; Icahn School of Medicine at Mount Sinai, New York, New York, USA; University of California, San Diego, California, USA; Harvard School of Public Health, Boston, Massachusetts, USA; National Taiwan University, Taiwan; SUNY Upstate Medical University, Syracuse, New York, USA; China Medical University, Taiwan; Harvard University, Cambridge, Massachusetts, USA

## Abstract

Protein-coding *de novo* mutations (DNMs) in the form of single nucleotide changes and short insertions/deletions are significant genetic risk factors for autism, intellectual disability, developmental delay, and epileptic encephalopathy. In contrast, the burden of DNMs has thus far only had a modest documented impact on schizophrenia (SCZ) risk. Here, we analyze whole-exome sequence from 1,695 SCZ affected parent-offspring trios from Taiwan along with DNMs from 1,077 published SCZ trios to better understand the contribution of coding DNMs to SCZ risk. Among 2,772 SCZ affected probands, the increased burden of DNMs is modest. Gene set analyses show that the modest increase in risk from DNMs in SCZ probands is concentrated in genes that are either highly brain expressed, under strong evolutionary constraint, and/or overlap with genes identified as DNM risk factors in other neurodevelopmental disorders. No single gene meets the criteria for genome-wide significance, but we identify 16 genes that are recurrently hit by a protein-truncating DNM, which is a 3.15-fold higher rate than mutation model expectation of 5.1 genes (permuted 95% CI=1-10 genes, permuted *p*=3e-5). Overall, DNMs explain only a small fraction of SCZ risk, and this risk is polygenic in nature suggesting that coding variation across many different genes will be a risk factor for SCZ in the population.
