## Supplementary material for "Schizophrenia risk conferred by protein-coding *de novo* mutations"

### Sheet: Sheet1
setlist_name	genes tested	gene set name	retrieved from publication
alid.txt	107	Auto ID OMIM	Genovese et al (2016) Nat. Neuro.
all_ion_channels_237.set	229	Ion channel genes	Singh et al (2017) Nat. Genet.
ARC_28.set	28	ARC network	Kirov et al (2012) Mol. Psych.
ASD_n3982_lof_nonExAC_472.set	471	ASD non-ExAC PTV	Kosmicki et al (2016) Nat. Genet.
ASD_n3982_lofmis_2784.set	2775	ASD PTV/missense	Kosmicki et al (2016) Nat. Genet.
ASD_trio3982_Lof2hit_nonExAC_40.set	40	ASD recurrent PTV	Kosmicki et al (2016) Nat. Genet.
brain_enriched_gtex_6630.set	6214	GTEx brain enriched	Ganna et al (2016) Nat. Neuro.
brain_specific_2660.txt	2597	Brain specific	Genovese et al (2016) Nat. Neuro.
brainspan_HIGH_9378.set	9296	Brainspan high	Fromer et al (2014) Nature
brainspan_LOW_6259.set	5731	Brainspan low	Fromer et al (2014) Nature
brainspan_POST_2432.set	2397	Brainspan post-natal	Fromer et al (2014) Nature
brainspan_PRE_8052.set	7964	Brainspan pre-natal	Fromer et al (2014) Nature
ca_channels_26.set	25	Calcium channel	Singh et al (2017) Nat. Genet.
celf4.txt	2650	CELF4 interactors	Genovese et al (2016) Nat. Neuro.
cerebellum_expressed_brainspan_13333.set	12580	Brainspan cerebellum	Singh et al (2017) Nat. Genet.
CHD_nonsyndromic_n1487_lof_nonExAC_115.set	113	CHD-NS non-ExAC PTV	Homsy et al (2015) Science
CHD_nonsyndromic_n1487_Lof2hit_nonExAC_9.set	9	CHD-NS PTV/missense	Homsy et al (2015) Science
CHD_nonsyndromic_n1487_lofmis_949.set	937	CHD-NS recurrent PTV	Homsy et al (2015) Science
CHD_syndromic_n1091_lof_nonExAC_157.set	155	CHD-S non-ExAC PTV	Homsy et al (2015) Science
CHD_syndromic_n1091_Lof2hit_nonExAC_22.set	22	CHD-S PTV/missense	Homsy et al (2015) Science
CHD_syndromic_n1091_lofmis_853.set	843	CHD-S recurrent PTV	Homsy et al (2015) Science
cortex_expressed_brainspan_13682.set	12912	Brainspan cortex	Singh et al (2017) Nat. Genet.
cotney_2015_human_brain_Chd8_prom_2517.set	2413	Cotney CHD8 targets	Cotney et al (2015) Nat. Comm.
DDD_n4293_lof_nonExAC_535.set	532	DDD non-ExAC PTV	McRae et al (2017) Nature
DDD_n4293_Lof2hit_nonExAC_117.set	116	DDD PTV/missense	McRae et al (2017) Nature
DDD_n4293_lofmis_3510.set	3482	DDD recurrent PTV	McRae et al (2017) Nature
denovo.epi.txt	314	EPI DNM	Genovese et al (2016) Nat. Neuro.
denovo.gain.asd.txt	1265	ASD de novo CNV gain	Genovese et al (2016) Nat. Neuro.
denovo.gain.bd.txt	175	BPD de novo CNV gain	Genovese et al (2016) Nat. Neuro.
denovo.gain.scz.txt	195	SCZ de novo CNV gain	Genovese et al (2016) Nat. Neuro.
denovo.id.txt	246	ID de novo CNV	Genovese et al (2016) Nat. Neuro.
denovo.loss.asd.txt	1138	ASD de novo CNV losses	Genovese et al (2016) Nat. Neuro.
denovo.loss.bd.txt	127	BPD de novo CNV losses	Genovese et al (2016) Nat. Neuro.
denovo.loss.scz.txt	190	SCZ de novo CNV losses	Genovese et al (2016) Nat. Neuro.
devdelay_exomeWide_93.txt	93	DDD exome-wide DNM	McRae et al (2017) Nature
EPI_2HIT_19.set	19	EPI recurrent PTV	Epi4k (2013) Nature
EPI_LOF_55.set	55	EPI PTV	Epi4k (2013) Nature
fmrp_1244.txt	1235	FMRP interactors	Genovese et al (2016) Nat. Neuro.
FMRP_788.set	786	FMRP interactors	Darnell et al (2011) Cell
HPC_POST_8289.set	7189	HPC post-natal	Xu et al (2012) Nat. Genet.
HPC_PRE_6841.set	6536	HPC pre-natal	Xu et al (2012) Nat. Genet.
ID_n971_lof_nonExAC_160.set	160	ID non-ExAC PTV	Lelieveld et al (2016) Nat. Neuro.
ID_n971_Lof2hit_nonExAC_30.set	30	ID recurrent PTV	Lelieveld et al (2016) Nat. Neuro.
ID_n971_lofmis_817.set	817	ID PTV/missense	Lelieveld et al (2016) Nat. Neuro.
kirov_Chrna7_complex_52.set	52	Chrna7 complex	Kirov et al (2012) Mol. Psych.
kirov_kirov_all_1523.set	1523	Kirov 2012 full set	Kirov et al (2012) Mol. Psych.
kirov_mGluR5_39.set	39	mGluR5	Kirov et al (2012) Mol. Psych.
kirov_Pre-synapse_431.set	430	Pre-synapse	Kirov et al (2012) Mol. Psych.
kirov_Pre-synaptic_active_zone_173.set	173	Pre-synaptic active zone	Kirov et al (2012) Mol. Psych.
kirov_PSD_human_core_685.set	685	PSD Human core	Kirov et al (2012) Mol. Psych.
kirov_PSD-95_core_65.set	65	PSD 95	Kirov et al (2012) Mol. Psych.
kirov_Synaptic_vesicle_344.set	343	Synaptic vescicle	Kirov et al (2012) Mol. Psych.
miR-137_878.set	850	MIR-137 strict	Purcell et al (2014) Nature
mir137_3260.txt	3029	MIR-137 network	Genovese et al (2016) Nat. Neuro.
misZ_CONSTRAINT_1730.set	1730	Missense Constrained	Lek et al (2016) Nature
neurons_4747.txt	4695	Neuronal genes	Genovese et al (2016) Nat. Neuro.
NMDAR_61.set	61	NMDAR network	Purcell et al (2014) Nature
NOVA_174.set	174	NOVA network	Jernej et al (2003) Science
PFC_POST_8784.set	7781	PFC post-natal	Xu et al (2012) Nat. Genet.
PFC_PRE_6669.set	6338	PFC pre-natal	Xu et al (2012) Nat. Genet.
pLI09_3488.txt	3485	pLI > 0.9	Lek et al (2016) Nature
pLI95_2680.set	2680	pLI > 0.95	Lek et al (2016) Nature
pLI99_1804.set	1804	pLI > 0.99	Lek et al (2016) Nature
psd_1461.txt	1436	Post-synaptic density	Genovese et al (2016) Nat. Neuro.
psd95_120.txt	117	PSD 95 network	Genovese et al (2016) Nat. Neuro.
rbfox13_3445.txt	3402	RBFOX1/3 interactors	Genovese et al (2016) Nat. Neuro.
rbfox2_3068.txt	3040	RBFOX2 interactors	Genovese et al (2016) Nat. Neuro.
RVIS_ExAC_863.set	863	RVIS intolerant	Petrovski et al (2013) PLoS Genet.
SCZ_CNV_6sites_del_164.set	118	SCZ CNV 6 loss	Marshall et al (2016) Nat. Genet.
SCZ_CNV_8sites_deldup_222.set	170	SCZ CNV 8 loss/gain	Marshall et al (2016) Nat. Genet.
scz_gwas_91.txt	90	SCZ GWAS top genes	Genovese et al (2016) Nat. Neuro.
SCZ_PGC_108hits_334.set	333	SCZ GWAS 108 loci	Ripke et al (2014) Nature
SCZ_Purcell_WES_4934.set	4857	SCZ combined	Purcell et al (2014) Nature
set_ChromatinModifiers_408.set	405	Chromatin Modifiers	Iossifov et al (2014) Nature
set_Embryonic_1865.set	1860	Embryonic genes	Iossifov et al (2014) Nature
set_EssentialGenes_1732.set	1728	Essential genes	Iossifov et al (2014) Nature
set_MendelianDiseaseGenes_243.set	241	Mendelian disease	Iossifov et al (2014) Nature
set_PSD_1398.set	1394	PSD full list	Iossifov et al (2014) Nature
sugathan_2014_chd8_binding_5621.set	5424	Sugathan CHD8 binding	Sugathan et al. (2014) PNAS
sugathan_2014_chd8_downregulated_518.set	497	Sugathan CHD8 downregulated	Sugathan et al. (2014) PNAS
synaptic.txt	5492	Genovese potentially synaptic	Genovese et al (2016) Nat. Neuro.
synaptome.txt	1882	SynaptomeDB	Genovese et al (2016) Nat. Neuro.
x.txt	822	X chromosome	Genovese et al (2016) Nat. Neuro.
xlid.omim.txt	57	X-linked OMIM ID	Genovese et al (2016) Nat. Neuro.
xlid.txt	122	X-linked ID	Genovese et al (2016) Nat. Neuro.
