## Supplementary material for "Schizophrenia risk conferred by protein-coding *de novo* mutations"

### Sheet: Sheet1
STUDY FIRST AUTHOR	DISEASE	JOURNAL	YEAR	PUBL_TRIOS	INDEP_TRIOS_(IT)	IT_AFFECTED	IT_FAMILY_HISTORY	IT_UNAFFECTED_SIB	IT_UNAFFECTED	EXOME_CAPTURE
Published SCZ
Girard	SCZ	Nature Genetics	2011	14	14	14	0	0	0	Agilent SureSelect Human All Exome Kit v1
Xu	SCZ	Nature Genetics	2011	75	75	53	0	0	22	Agilent SureSelect v2
Xu	SCZ	Nature Genetics	2012	265	190	178	0	0	12	Nimblegen SeqCap EZ Exome v2
Gulsuner	SCZ	Cell	2013	105	105	105	0	84	0	Nimblegen SeqCap EZ Exome v2
Fromer	SCZ	Nature	2014	617	617	617	5	0	0	Agilent-Nimblegen mix
Takata	SCZ	Cell	2014	265	0	0	0	0	0	NA
McCarthy	SCZ	Molecular Psychiatry	2014	57	57	57	15	0	0	Nimblegen-NEXTflex hybrid
Guipponi	SCZ	PLoS ONE	2014	53	53	53	0	0	0	Agilent SureSelect Human ALL Exon Kit
Publ Total	SCZ				1111	1077	20	84	34
Current study
Taiw1	SCZ				575	575	0	0	0	Agilent SureSelect Human All Exon v2
Taiw2	SCZ				532	532	0	0	0	Agilent SureSelect Human All Exon v2
Taiw3	SCZ				588	588	151	0	0	Illumina Nextera Rapid Capture Exome v1
SCZ Total	SCZ				2806	2772	171	84	34
ASD unaffected siblings
Iossifov	ASD	Neuron	2012	343	343	343	0	343	0	Nimblegen SeqCap EZ Exome v1 & v2
Iossifov	ASD	Nature	2014	2517	1717	1717	0	1568	0	Nimblegen SeqCap EZ Exome v1 & v2
DeRubeis	ASD	Nature	2014	3871	2793	2793	0	187	0	Agilent SureSelect Human All Exome Kit v1 & v2
ASD unaffected Sibling Total								2098
				Total SCZ	2772
				Total control	2216
