## Supplementary material for "Schizophrenia risk conferred by protein-coding *de novo* mutations"

### Sheet: Sheet1
Disease group	gene set	DNM annotation	permutations	dnm_count	Observed recurrent DNM	Expected recurrent DNM	Enrichment	Permuted p-value	Observed recurrent gene	Expected recurrent gene	Enrichment	Permuted p-value
SCZ	high brain expression (10376 genes)	all DNM	1000000	1766	497	439.088	1.13189	0.00740099	225	201.515	1.11654	0.016739
SCZ	high brain expression (10376 genes)	PTV	1000000	218	29	8.72985	3.32194	2.4e-05	14	4.30835	3.2495	5.59999e-05
SCZ	high brain expression (10376 genes)	PTV + missense	1000000	1348	315	269.82	1.16745	0.011057	145	126.125	1.14965	0.021415
SCZ	high brain expression (10376 genes)	missense	1000000	1130	218	195.625	1.11438	0.0992199	102	92.3609	1.10436	0.125372
SCZ	high brain expression (10376 genes)	synonymous	1000000	418	41	29.8946	1.37148	0.0763599	20	14.6181	1.36816	0.0882059
SCZ	not high brain expression (7549 genes)	all DNM	1000000	928	194	195.882	0.990392	0.556772	89	87.4504	1.01772	0.440565
SCZ	not high brain expression (7549 genes)	PTV	1000000	78	4	2.0247	1.9756	0.260798	2	0.987903	2.02449	0.258545
SCZ	not high brain expression (7549 genes)	PTV + missense	1000000	711	122	121.883	1.00096	0.507603	57	55.1513	1.03352	0.40817
SCZ	not high brain expression (7549 genes)	missense	1000000	633	100	99.1662	1.00841	0.483472	48	45.0599	1.06525	0.327322
SCZ	not high brain expression (7549 genes)	synonymous	1000000	217	18	14.0053	1.28523	0.24201	9	6.68383	1.34653	0.215593
SCZ	constrained (4083 genes)	all DNM	1000000	1060	351	336.959	1.04167	0.236364	157	151.834	1.03403	0.292792
SCZ	constrained (4083 genes)	PTV	1000000	135	17	7.26107	2.34125	0.010304	8	3.57739	2.23627	0.022087
SCZ	constrained (4083 genes)	PTV + missense	1000000	824	220	215.936	1.01882	0.411002	101	99.4439	1.01565	0.441487
SCZ	constrained (4083 genes)	missense	1000000	689	152	156.827	0.969222	0.643006	72	73.1065	0.984865	0.592762
SCZ	constrained (4083 genes)	synonymous	1000000	236	24	21.1705	1.13365	0.347319	12	10.3176	1.16306	0.331868
SCZ	not constrained (13842 genes)	all DNM	1000000	1634	340	309.551	1.09836	0.0754979	157	141.101	1.11268	0.0558099
SCZ	not constrained (13842 genes)	PTV	1000000	161	16	4.13535	3.86908	0.000774999	8	2.01933	3.96171	0.000646999
SCZ	not constrained (13842 genes)	PTV + missense	1000000	1235	217	186.19	1.16547	0.036521	101	85.8918	1.1759	0.03267
SCZ	not constrained (13842 genes)	missense	1000000	1074	166	144.67	1.14744	0.0835079	78	67.0531	1.16326	0.0705179
SCZ	not constrained (13842 genes)	synonymous	1000000	399	35	23.0511	1.51836	0.043603	17	11.0835	1.53381	0.046022
SCZ	high brain expression + constrained (3357 genes)	all DNM	1000000	902	302	292.707	1.03175	0.306423	133	131.753	1.00947	0.460562
SCZ	high brain expression + constrained (3357 genes)	PTV	1000000	119	17	6.80516	2.49811	0.00671599	8	3.34947	2.38844	0.01502
SCZ	high brain expression + constrained (3357 genes)	PTV + missense	1000000	703	192	188.581	1.01813	0.421048	87	86.7428	1.00296	0.511492
SCZ	high brain expression + constrained (3357 genes)	missense	1000000	584	126	135.387	0.930665	0.771501	59	63.0969	0.93507	0.771741
SCZ	high brain expression + constrained (3357 genes)	synonymous	1000000	199	20	18.051	1.10797	0.395662	10	8.80113	1.13622	0.383301
SCZ	high brain expression + not constrained (7019 genes)	all DNM	1000000	864	195	156.361	1.24711	0.00607599	92	73.5568	1.25073	0.00604899
SCZ	high brain expression + not constrained (7019 genes)	PTV	1000000	99	12	2.51161	4.7778	0.001225	6	1.24413	4.82266	0.001194
SCZ	high brain expression + not constrained (7019 genes)	PTV + missense	1000000	645	123	90.6211	1.3573	0.004698	58	43.2203	1.34196	0.00690999
SCZ	high brain expression + not constrained (7019 genes)	missense	1000000	546	92	66.4586	1.38432	0.00975799	43	31.9035	1.34781	0.018638
SCZ	high brain expression + not constrained (7019 genes)	synonymous	1000000	219	21	11.6597	1.80107	0.033749	10	5.72959	1.74532	0.0558419
CONTROL	high brain expression (10376 genes)	all DNM	1000000	1222	252	225.328	1.11837	0.0740209	117	105.969	1.1041	0.105691
CONTROL	high brain expression (10376 genes)	PTV	1000000	125	8	2.9051	2.75378	0.0544619	4	1.44164	2.77461	0.0542859
CONTROL	high brain expression (10376 genes)	PTV + missense	1000000	941	157	138.901	1.1303	0.114946	73	66.1817	1.10302	0.180055
CONTROL	high brain expression (10376 genes)	missense	1000000	816	117	106.519	1.0984	0.219993	57	51.0562	1.11642	0.189233
CONTROL	high brain expression (10376 genes)	synonymous	1000000	281	14	13.7765	1.01622	0.526208	7	6.78505	1.03168	0.523362
CONTROL	not high brain expression (7549 genes)	all DNM	1000000	822	169	158.114	1.06885	0.239674	78	71.0712	1.09749	0.171937
CONTROL	not high brain expression (7549 genes)	PTV	1000000	87	0	2.49737	0	1	0	1.21579	0	1
CONTROL	not high brain expression (7549 genes)	PTV + missense	1000000	591	89	87.4285	1.01797	0.456541	40	39.8926	1.00269	0.522592
CONTROL	not high brain expression (7549 genes)	missense	1000000	504	71	65.7187	1.08036	0.312588	32	30.1585	1.06106	0.380499
CONTROL	not high brain expression (7549 genes)	synonymous	1000000	231	22	15.7602	1.39592	0.143308	11	7.50459	1.46577	0.118689
CONTROL	constrained (4083 genes)	all DNM	1000000	725	193	171.554	1.12501	0.0797609	91	79.7315	1.14133	0.0595159
CONTROL	constrained (4083 genes)	PTV	1000000	69	8	1.92497	4.15591	0.013418	4	0.955083	4.18812	0.013352
CONTROL	constrained (4083 genes)	PTV + missense	1000000	557	120	105.878	1.13338	0.133296	57	50.0176	1.1396	0.129984
CONTROL	constrained (4083 genes)	missense	1000000	488	89	83.1079	1.0709	0.308881	44	39.5104	1.11363	0.220551
CONTROL	constrained (4083 genes)	synonymous	1000000	168	12	10.9434	1.09655	0.456137	6	5.37217	1.11687	0.452701
CONTROL	not constrained (13842 genes)	all DNM	1000000	1319	228	210.226	1.08455	0.163817	104	96.7879	1.07451	0.206666
CONTROL	not constrained (13842 genes)	PTV	1000000	143	0	3.2836	0	1	0	1.60699	0	1
CONTROL	not constrained (13842 genes)	PTV + missense	1000000	975	126	120.716	1.04377	0.359482	56	56.1792	0.996811	0.53512
CONTROL	not constrained (13842 genes)	missense	1000000	832	99	90.3932	1.09522	0.248594	45	42.2715	1.06455	0.34292
CONTROL	not constrained (13842 genes)	synonymous	1000000	344	24	17.36	1.38249	0.143887	12	8.37989	1.432	0.126819
CONTROL	high brain expression + constrained (3357 genes)	all DNM	1000000	600	160	141.841	1.12802	0.0955019	75	66.0122	1.13615	0.0879519
CONTROL	high brain expression + constrained (3357 genes)	PTV	1000000	55	8	1.47525	5.42282	0.00503699	4	0.732258	5.46256	0.00500399
CONTROL	high brain expression + constrained (3357 genes)	PTV + missense	1000000	469	100	86.8164	1.15186	0.126924	47	41.0602	1.14466	0.148316
CONTROL	high brain expression + constrained (3357 genes)	missense	1000000	414	75	71.8641	1.04364	0.393655	37	34.1595	1.08315	0.310855
CONTROL	high brain expression + constrained (3357 genes)	synonymous	1000000	131	12	7.99641	1.50067	0.196034	6	3.9328	1.52563	0.193696
CONTROL	high brain expression + not constrained (7019 genes)	all DNM	1000000	622	92	84.8283	1.08454	0.278017	42	40.5243	1.03641	0.423038
CONTROL	high brain expression + not constrained (7019 genes)	PTV	1000000	70	0	1.25811	0	1	0	0.624918	0	1
CONTROL	high brain expression + not constrained (7019 genes)	PTV + missense	1000000	472	57	50.2329	1.13471	0.241991	26	24.2373	1.07273	0.378525
CONTROL	high brain expression + not constrained (7019 genes)	missense	1000000	402	42	37.1041	1.13195	0.28545	20	17.9897	1.11175	0.338153
CONTROL	high brain expression + not constrained (7019 genes)	synonymous	1000000	150	2	5.54538	0.36066	0.942177	1	2.73956	0.365022	0.942177
