## Supplementary material for "Schizophrenia risk conferred by protein-coding *de novo* mutations"

### Sheet: Sheet1
NOTE: only gene sets with model p-value < .01 listed
All DNM
gene set	genes listed	genes not tested	genes tested	percent genes tested	SCZ DNMs tested	Control DNMs tested	SCZ DNMs overlapping	Control DNMs overlapping	SCZ observed proportion	Model expectation proportion	Model enrichment	Model pval	Model lower 95% CI	Model upper 95% CI	Control observed proportion	CaseControl enrichment	CaseControl pval	CaseControl lower 95% CI	CaseControl upper 95% CI
GO:0007269	65	1	64	0.984615	2623	1974	27	9	0.0102936	0.00485867	2.1186	0.000362546	0.00679417	0.0149415	0.00455927	2.25772	0.0290157	0.000860679	0.0106079
SynaptomeDB::BIOSYNTHETIC_PROCESS	75	2	73	0.973333	2623	1974	21	1	0.0080061	0.00350391	2.28491	0.000657305	0.00496254	0.0122123	0.000506586	15.804	0.000265316	0.00394753	0.0110515
GO:0031490	53	4	49	0.924528	2623	1974	19	2	0.00724361	0.00314804	2.30099	0.00117223	0.0043666	0.0112888	0.00101317	7.14945	0.00192987	0.00269473	0.00976616
SynaptomeDB::CELLULAR_BIOSYNTHETIC_PROCESS	62	2	60	0.967742	2623	1974	16	0	0.00609989	0.00256738	2.37592	0.00162484	0.00349051	0.00988698	0	Inf	0.000508774	0.00312013	0.00907964
GO:0000209	146	5	141	0.965753	2623	1974	34	11	0.0129623	0.00732283	1.77012	0.00180997	0.00899299	0.0180667	0.00557244	2.32614	0.0117673	0.00195647	0.0128232
GO:0008380	234	8	226	0.965812	2623	1974	51	29	0.0194434	0.0123413	1.57547	0.00189797	0.0145103	0.025486	0.014691	1.32349	0.222578	-0.00273698	0.0122418
GO:0006397	151	8	143	0.94702	2623	1974	39	22	0.0148685	0.00871139	1.70679	0.00209317	0.0105937	0.0202701	0.0111449	1.33411	0.274781	-0.00282607	0.0102733
GO:0001666	175	5	170	0.971429	2623	1974	50	22	0.0190621	0.0120994	1.57546	0.00226189	0.0141806	0.0250546	0.0111449	1.71039	0.0323566	0.00092931	0.0149052
GO:0005681	84	2	82	0.97619	2623	1974	23	8	0.00876859	0.00434803	2.01668	0.00245	0.00556642	0.0131283	0.00405268	2.16365	0.0531299	0.000178951	0.00925285
GO:0008013	79	3	76	0.962025	2623	1974	32	11	0.0121998	0.00683219	1.78563	0.00270458	0.00835919	0.0171791	0.00557244	2.1893	0.020857	0.0012951	0.0119596
GO:0005515	8334	281	8053	0.966283	2623	1974	1374	997	0.523828	0.494672	1.05894	0.00298994	0.504507	0.543096	0.505066	1.03715	0.207684	-0.0104231	0.0479467
GO:0044822	1092	30	1062	0.972527	2623	1974	221	145	0.0842547	0.0692385	1.21688	0.00304768	0.0739026	0.0955454	0.0734549	1.14703	0.180589	-0.00486684	0.0264664
GO:0001934	127	3	124	0.976378	2623	1974	37	18	0.014106	0.00843442	1.67243	0.00361421	0.00995084	0.0193913	0.00911854	1.54696	0.123679	-0.00117294	0.0111478
GO:0008104	58	3	55	0.948276	2623	1974	25	7	0.00953107	0.00516327	1.84594	0.00393379	0.00617723	0.0140378	0.0035461	2.68776	0.0156969	0.00143505	0.0105349
GO:0006325	211	4	207	0.981043	2623	1974	68	34	0.0259245	0.0179633	1.4432	0.00398883	0.0201863	0.032751	0.0172239	1.50515	0.0474329	0.000338557	0.0170626
SynaptomeDB::GCANCTGNY_V$MYOD_Q6	124	6	118	0.951613	2623	1974	42	18	0.0160122	0.0100299	1.59644	0.00421004	0.0115639	0.0215828	0.00911854	1.756	0.0415051	0.000517299	0.01327
GO:0005654	2493	64	2429	0.974328	2623	1974	478	304	0.182234	0.161504	1.12835	0.00451345	0.167631	0.19755	0.154002	1.18332	0.0116773	0.00651133	0.0499528
GO:0032587	78	3	75	0.961538	2623	1974	6	13	0.00228746	0.00644257	0.355054	0.00458157	0.000839905	0.00497213	0.00658561	0.347342	0.0245494	-0.00830737	-0.000288945
GO:0008021	90	3	87	0.966667	2623	1974	26	11	0.00991231	0.0055232	1.79467	0.00516258	0.00648498	0.0144903	0.00557244	1.77881	0.103089	-0.00067577	0.00935552
GO:0000086	136	1	135	0.992647	2623	1974	43	15	0.0163934	0.0105495	1.55395	0.00543355	0.0118888	0.0220189	0.00759878	2.15738	0.00818245	0.00260675	0.0149826
GO:0005096	248	15	233	0.939516	2623	1974	71	54	0.0270682	0.0192798	1.40397	0.00549549	0.0211997	0.0340216	0.0273556	0.989495	0.952712	-0.00979252	0.00921776
GO:0008202	54	3	51	0.944444	2623	1974	12	2	0.00457491	0.00191656	2.38704	0.00563178	0.00236609	0.0079778	0.00101317	4.51544	0.0300546	0.000622508	0.00650098
GO:0045471	113	1	112	0.99115	2623	1974	28	21	0.0106748	0.00618476	1.72598	0.00593379	0.00710472	0.0153914	0.0106383	1.00343	0.990482	-0.00595923	0.00603224
GO:0001664	53	3	50	0.943396	2623	1974	14	3	0.0053374	0.0023422	2.2788	0.00652287	0.00292099	0.00893905	0.00151976	3.51201	0.0347891	0.000542273	0.00709301
GO:0050821	120	9	111	0.925	2623	1974	29	8	0.011056	0.00642312	1.72129	0.0065336	0.00741656	0.01584	0.00405268	2.72808	0.00852674	0.00211792	0.0118888
GO:0005634	4825	269	4556	0.944249	2623	1974	769	536	0.293176	0.269721	1.08696	0.00727114	0.275803	0.311011	0.27153	1.07972	0.107136	-0.00459174	0.0478835
GO:0001948	63	2	61	0.968254	2623	1974	22	13	0.00838734	0.00451439	1.85791	0.00768718	0.00526355	0.0126711	0.00658561	1.27359	0.486651	-0.00318945	0.00679291
SynaptomeDB::pre_synaptic	336	17	319	0.949405	2623	1974	80	34	0.0304994	0.022514	1.35469	0.0082982	0.0242566	0.0378169	0.0172239	1.77076	0.00417009	0.00454363	0.0220074
GO:0000398	203	5	198	0.975369	2623	1974	44	27	0.0167747	0.0110821	1.51367	0.00864573	0.0122143	0.0224544	0.0136778	1.22642	0.399316	-0.004003	0.0101967
GO:0008144	80	0	80	1	2623	1974	22	7	0.00838734	0.00464461	1.80582	0.00897594	0.00526355	0.0126711	0.0035461	2.36523	0.040157	0.000475832	0.00920665
GO:0005737	4627	180	4447	0.961098	2623	1974	798	549	0.304232	0.281083	1.08236	0.0091402	0.286661	0.322241	0.278116	1.0939	0.0541377	-0.000354492	0.0525871
GO:0032147	62	2	60	0.967742	2623	1974	19	12	0.00724361	0.00377344	1.91963	0.00936562	0.0043666	0.0112888	0.00607903	1.19157	0.632959	-0.00355661	0.00588578
GO:0097193	55	0	55	1	2623	1974	13	4	0.00495616	0.00221597	2.23656	0.00981234	0.0026415	0.00846027	0.00202634	2.44586	0.10525	-0.000410513	0.00627014
PTV + Missense DNM
gene set	genes listed	genes not tested	genes tested	percent genes tested	SCZ DNMs tested	Control DNMs tested	SCZ DNMs overlapping	Control DNMs overlapping	SCZ observed proportion	Model expectation proportion	Model enrichment	Model pval	Model lower 95% CI	Model upper 95% CI	Control observed proportion	CaseControl enrichment	CaseControl pval	CaseControl lower 95% CI	CaseControl upper 95% CI
GO:0008013	79	3	76	0.962025	2004	1475	30	10	0.0149701	0.00675501	2.21614	9.02295e-05	0.0101224	0.0213022	0.00677966	2.20808	0.0251301	0.00142257	0.0149582
GO:0031490	53	4	49	0.924528	2004	1475	17	2	0.00848303	0.00309044	2.74493	0.000243982	0.00494922	0.0135475	0.00135593	6.25624	0.00481978	0.0026943	0.0115599
SynaptomeDB::BIOSYNTHETIC_PROCESS	75	2	73	0.973333	2004	1475	18	1	0.00898204	0.00355759	2.52476	0.000434019	0.00533176	0.0141585	0.000677966	13.2485	0.00102221	0.00396501	0.0126431
GO:0008380	234	8	226	0.965812	2004	1475	45	21	0.0224551	0.0127838	1.75653	0.000439302	0.0164249	0.0299323	0.0142373	1.5772	0.0791139	-0.000649492	0.0170851
GO:0007269	65	1	64	0.984615	2004	1475	21	7	0.010479	0.00477916	2.19265	0.000986707	0.00649807	0.0159739	0.00474576	2.20808	0.0614348	6.07276e-05	0.0114058
SynaptomeDB::CELLULAR_BIOSYNTHETIC_PROCESS	62	2	60	0.967742	2004	1475	14	0	0.00698603	0.00261823	2.66823	0.00107621	0.00382443	0.0116936	0	Inf	0.00129754	0.00333939	0.0106327
SynaptomeDB::GCANCTGNY_V$MYOD_Q6	124	6	118	0.951613	2004	1475	36	14	0.0179641	0.0100839	1.78146	0.00110798	0.0126127	0.0247838	0.00949153	1.89264	0.0379869	0.000837001	0.0161081
GO:0005515	8334	281	8053	0.966283	2004	1475	1067	763	0.532435	0.496126	1.07318	0.00119428	0.510307	0.554469	0.517288	1.02928	0.376575	-0.0184316	0.0487256
GO:0005681	84	2	82	0.97619	2004	1475	20	6	0.00998004	0.00451882	2.20855	0.00121659	0.00610642	0.0153715	0.0040678	2.45343	0.0453962	0.000481704	0.0113428
GO:0005096	248	15	233	0.939516	2004	1475	59	41	0.0294411	0.0193684	1.52006	0.00199067	0.0224858	0.0378141	0.0277966	1.05916	0.774197	-0.00954275	0.0128318
GO:0005654	2493	64	2429	0.974328	2004	1475	378	223	0.188623	0.162817	1.1585	0.00223077	0.17171	0.206451	0.151186	1.24762	0.00389463	0.0123846	0.062488
GO:0097193	55	0	55	1	2004	1475	12	2	0.00598802	0.00223207	2.68272	0.00226191	0.00309781	0.0104365	0.00135593	4.41617	0.0329478	0.000767346	0.00849684
GO:0006397	151	8	143	0.94702	2004	1475	32	15	0.0159681	0.00897214	1.77974	0.00271636	0.0109471	0.0224679	0.0101695	1.57019	0.143167	-0.00170717	0.0133043
SynaptomeDB::KEGG_TIGHT_JUNCTION	53	2	51	0.962264	2004	1475	20	9	0.00998004	0.00479228	2.08253	0.00286079	0.00610642	0.0153715	0.00610169	1.63562	0.213721	-0.00201521	0.0097719
GO:0006325	211	4	207	0.981043	2004	1475	54	26	0.0269461	0.0180429	1.49345	0.00425329	0.0203061	0.0350139	0.0176271	1.52867	0.0699462	-0.00044623	0.0190842
GO:0050821	120	9	111	0.925	2004	1475	24	5	0.011976	0.00642742	1.86327	0.00457313	0.00768794	0.0177673	0.00338983	3.53293	0.00590986	0.00297548	0.014197
GO:0005634	4825	269	4556	0.944249	2004	1475	599	407	0.298902	0.270817	1.1037	0.00525549	0.278916	0.319478	0.275932	1.08325	0.139729	-0.00739516	0.0533351
GO:0010467	920	27	893	0.970652	2004	1475	129	72	0.0643713	0.0504607	1.27567	0.00579562	0.0540207	0.0760174	0.0488136	1.31872	0.0519394	0.000183258	0.0309321
GO:0044822	1092	30	1062	0.972527	2004	1475	174	110	0.0868263	0.0706377	1.22918	0.00596823	0.0748599	0.100017	0.0745763	1.16426	0.192194	-0.00596328	0.0304634
GO:0000398	203	5	198	0.975369	2004	1475	37	21	0.0184631	0.0114599	1.6111	0.00597968	0.0130322	0.0253598	0.0142373	1.29681	0.336034	-0.00421754	0.0126691
GO:0001948	63	2	61	0.968254	2004	1475	18	10	0.00898204	0.00445197	2.01754	0.0060889	0.00533176	0.0141585	0.00677966	1.32485	0.472464	-0.00367981	0.00808456
GO:0008202	54	3	51	0.944444	2004	1475	10	2	0.00499002	0.00191912	2.60017	0.00622824	0.00239542	0.00915762	0.00135593	3.68014	0.0708	2.24138e-05	0.00724576
GO:0005737	4627	180	4447	0.961098	2004	1475	620	417	0.309381	0.282071	1.09682	0.00733021	0.289185	0.330137	0.282712	1.09433	0.0892239	-0.00395258	0.0572913
GO:0030336	86	0	86	1	2004	1475	22	14	0.010978	0.00597937	1.83599	0.00809815	0.00689231	0.016574	0.00949153	1.15662	0.668523	-0.00524383	0.00821687
GO:0000209	146	5	141	0.965753	2004	1475	26	7	0.0129741	0.00747469	1.73573	0.0086598	0.00849211	0.0189526	0.00474576	2.73382	0.0133466	0.00215801	0.0142986
GO:0045471	113	1	112	0.99115	2004	1475	22	15	0.010978	0.00609124	1.80227	0.00904068	0.00689231	0.016574	0.0101695	1.07951	0.818278	-0.00604919	0.00766629
GO:0000287	196	6	190	0.969388	2004	1475	13	16	0.00648703	0.0128568	0.504558	0.00945307	0.00345846	0.0110675	0.0108475	0.598023	0.162127	-0.0107086	0.0019877
PTV DNM
gene set	genes listed	genes not tested	genes tested	percent genes tested	SCZ DNMs tested	Control DNMs tested	SCZ DNMs overlapping	Control DNMs overlapping	SCZ observed proportion	Model expectation proportion	Model enrichment	Model pval	Model lower 95% CI	Model upper 95% CI	Control observed proportion	CaseControl enrichment	CaseControl pval	CaseControl lower 95% CI	CaseControl upper 95% CI
GO:0006325	211	4	207	0.981043	285	196	15	2	0.0526316	0.0187357	2.80916	0.000379443	0.0297532	0.0853229	0.0102041	5.15789	0.0132787	0.0129313	0.0719237
GO:0008013	79	3	76	0.962025	285	196	8	1	0.0280702	0.00645567	4.34814	0.000609461	0.012195	0.0545581	0.00510204	5.50175	0.0677517	0.00135291	0.0445834
SynaptomeDB::ATGTACA,MIR-493	54	1	53	0.981481	285	196	8	0	0.0280702	0.00664266	4.22574	0.000731992	0.012195	0.0545581	0	Inf	0.0180138	0.00889384	0.0472465
GO:0006357	353	37	316	0.895184	285	196	14	3	0.0491228	0.0187908	2.6142	0.00116578	0.0271127	0.0810469	0.0153061	3.20936	0.0484213	0.00340305	0.0642303
GO:0030672	53	1	52	0.981132	285	196	5	0	0.0175439	0.00311689	5.62864	0.00216531	0.00572037	0.0404644	0	Inf	0.0623134	0.00230176	0.032786
SynaptomeDB::INTEGRAL_TO_PLASMA_MEMBRANE	104	2	102	0.980769	285	196	8	2	0.0280702	0.00812457	3.45497	0.00256397	0.012195	0.0545581	0.0102041	2.75088	0.177207	-0.00591802	0.0416502
SynaptomeDB::INTRINSIC_TO_PLASMA_MEMBRANE	105	2	103	0.980952	285	196	8	2	0.0280702	0.00814025	3.44832	0.002594	0.012195	0.0545581	0.0102041	2.75088	0.177207	-0.00591802	0.0416502
GO:0006351	1750	129	1621	0.926286	285	196	45	19	0.157895	0.102211	1.54479	0.0032191	0.117561	0.205512	0.0969388	1.62881	0.0530996	0.00172802	0.120184
SynaptomeDB::INTEGRAL_TO_MEMBRANE	148	3	145	0.97973	285	196	10	2	0.0350877	0.0124977	2.80754	0.00349884	0.0169518	0.0635793	0.0102041	3.4386	0.0855539	-0.000695611	0.0504629
SynaptomeDB::INTRINSIC_TO_MEMBRANE	151	3	148	0.980132	285	196	10	2	0.0350877	0.0126322	2.77765	0.00376821	0.0169518	0.0635793	0.0102041	3.4386	0.0855539	-0.000695611	0.0504629
GO:0050900	115	4	111	0.965217	285	196	7	2	0.0245614	0.00759133	3.23545	0.00660766	0.00993071	0.0499489	0.0102041	2.40702	0.253522	-0.00846545	0.0371801
GO:0043234	337	6	331	0.982196	285	196	15	5	0.0526316	0.025032	2.10257	0.00678125	0.0297532	0.0853229	0.0255102	2.06316	0.143168	-0.00692712	0.0611699
Missense DNM
gene set	genes listed	genes not tested	genes tested	percent genes tested	SCZ DNMs tested	Control DNMs tested	SCZ DNMs overlapping	Control DNMs overlapping	SCZ observed proportion	Model expectation proportion	Model enrichment	Model pval	Model lower 95% CI	Model upper 95% CI	Control observed proportion	CaseControl enrichment	CaseControl pval	CaseControl lower 95% CI	CaseControl upper 95% CI
GO:0031490	53	4	49	0.924528	1719	1279	16	2	0.00930774	0.00313303	2.97085	0.00015402	0.00532927	0.0150713	0.00156372	5.9523	0.00663496	0.00271453	0.0127735
SynaptomeDB::BIOSYNTHETIC_PROCESS	75	2	73	0.973333	1719	1279	16	1	0.00930774	0.0035394	2.62975	0.000573268	0.00532927	0.0150713	0.000781861	11.9046	0.00210615	0.00373496	0.0133168
GO:0008380	234	8	226	0.965812	1719	1279	38	17	0.0221059	0.01245	1.77557	0.000973627	0.0156898	0.0302168	0.0132916	1.66314	0.0752925	-0.000550518	0.018179
GO:0005096	248	15	233	0.939516	1719	1279	53	33	0.0308319	0.019218	1.60432	0.00107565	0.0231787	0.0401365	0.0258014	1.19497	0.414433	-0.00689725	0.0169582
GO:0001948	63	2	61	0.968254	1719	1279	18	8	0.0104712	0.00447271	2.34113	0.00145826	0.00621737	0.0164987	0.00625489	1.67408	0.21816	-0.00225083	0.0106835
GO:0097193	55	0	55	1	1719	1279	11	1	0.00639907	0.0021987	2.91039	0.00182558	0.00319859	0.0114208	0.000781861	8.18441	0.0159872	0.00154842	0.00968599
SynaptomeDB::CELLULAR_BIOSYNTHETIC_PROCESS	62	2	60	0.967742	1719	1279	12	0	0.0069808	0.00260397	2.68083	0.00226977	0.00361213	0.0121623	0	Inf	0.00275302	0.00304492	0.0109167
SynaptomeDB::KEGG_TIGHT_JUNCTION	53	2	51	0.962264	1719	1279	18	7	0.0104712	0.00480397	2.1797	0.00242344	0.00621737	0.0164987	0.00547303	1.91324	0.136633	-0.00128698	0.0112833
GO:0005681	84	2	82	0.97619	1719	1279	17	6	0.00988947	0.00439317	2.2511	0.00256507	0.00577124	0.0157869	0.00469116	2.10811	0.106657	-0.000793793	0.0111904
GO:0030336	86	0	86	1	1719	1279	21	11	0.0122164	0.00605153	2.01873	0.00276594	0.00757762	0.0186137	0.00860047	1.42043	0.340639	-0.00363498	0.0108669
GO:0050821	120	9	111	0.925	1719	1279	22	4	0.0127981	0.00640493	1.99817	0.00337105	0.00803743	0.0193127	0.00312744	4.0922	0.00473602	0.00353898	0.0158024
GO:0000209	146	5	141	0.965753	1719	1279	24	6	0.0139616	0.00733643	1.90305	0.00403421	0.0089654	0.0207029	0.00469116	2.97615	0.011659	0.00257804	0.0159628
GO:0006397	151	8	143	0.94702	1719	1279	27	12	0.0157068	0.00878829	1.78724	0.00424609	0.0103757	0.0227708	0.00938233	1.67408	0.130661	-0.00157895	0.0142279
GO:0007623	94	6	88	0.93617	1719	1279	19	9	0.0110529	0.00559957	1.97389	0.00546688	0.00666734	0.0172069	0.00703675	1.57075	0.258183	-0.00272273	0.0107551
GO:0005622	506	23	483	0.954545	1719	1279	69	44	0.0401396	0.028434	1.41167	0.00564553	0.0313628	0.0505268	0.0344019	1.16679	0.414578	-0.0078957	0.0193712
GO:0042384	111	1	110	0.990991	1719	1279	28	10	0.0162885	0.00940456	1.73198	0.00569031	0.0108502	0.023456	0.00781861	2.0833	0.0403288	0.000781846	0.016158
GO:0008104	58	3	55	0.948276	1719	1279	18	5	0.0104712	0.00514896	2.03365	0.00579294	0.00621737	0.0164987	0.0039093	2.67853	0.0416876	0.000658454	0.0124653
GO:0008013	79	3	76	0.962025	1719	1279	22	9	0.0127981	0.00679735	1.88281	0.00723409	0.00803743	0.0193127	0.00703675	1.81876	0.122994	-0.00125431	0.0127771
GO:0008202	54	3	51	0.944444	1719	1279	9	2	0.0052356	0.00193732	2.70249	0.00724894	0.00239676	0.00991544	0.00156372	3.34817	0.10005	-0.000368917	0.00771268
SynaptomeDB::GCANCTGNY_V$MYOD_Q6	124	6	118	0.951613	1719	1279	29	12	0.0168703	0.0100178	1.68402	0.00736933	0.0113266	0.0241392	0.00938233	1.79809	0.0808181	-0.000573036	0.0155489
GO:0007269	65	1	64	0.984615	1719	1279	17	7	0.00988947	0.00484414	2.04153	0.00756201	0.00577124	0.0157869	0.00547303	1.80695	0.179563	-0.00176657	0.0105995
GO:0045471	113	1	112	0.99115	1719	1279	20	14	0.0116347	0.00615954	1.88889	0.007824	0.00712084	0.0179119	0.0109461	1.06291	0.860206	-0.00694119	0.00831843
GO:0005515	8334	281	8053	0.966283	1719	1279	905	653	0.526469	0.494371	1.06493	0.00796112	0.502547	0.550301	0.510555	1.03117	0.388371	-0.0202477	0.0520752
GO:0032147	62	2	60	0.967742	1719	1279	14	7	0.00814427	0.00375699	2.16776	0.00817906	0.00445949	0.013627	0.00547303	1.48807	0.38574	-0.00319391	0.0085364
GO:0045814	69	3	66	0.956522	1719	1279	14	7	0.00814427	0.00377698	2.15629	0.00842211	0.00445949	0.013627	0.00547303	1.48807	0.38574	-0.00319391	0.0085364
GO:0005654	2493	64	2429	0.974328	1719	1279	318	192	0.184991	0.161391	1.14623	0.00870766	0.166895	0.20417	0.150117	1.23231	0.0119537	0.00803901	0.061709
GO:0060021	76	3	73	0.960526	1719	1279	17	7	0.00988947	0.00498789	1.9827	0.00880232	0.00577124	0.0157869	0.00547303	1.80695	0.179563	-0.00176657	0.0105995
GO:0000086	136	1	135	0.992647	1719	1279	30	9	0.017452	0.0105599	1.65267	0.00889469	0.011805	0.0248207	0.00703675	2.48012	0.0128042	0.00271425	0.0181163
GO:0010467	920	27	893	0.970652	1719	1279	110	66	0.0639907	0.0498303	1.28417	0.00907039	0.0528829	0.0766137	0.0516028	1.24006	0.153554	-0.00437041	0.0291462
GO:0030308	120	4	116	0.966667	1719	1279	19	7	0.0110529	0.00582112	1.89877	0.00976996	0.00666734	0.0172069	0.00547303	2.01953	0.103167	-0.000805638	0.0119655
GO:0030324	80	4	76	0.95	1719	1279	19	13	0.0110529	0.00582848	1.89637	0.00983097	0.00666734	0.0172069	0.0101642	1.08744	0.814821	-0.00650346	0.00828096
Synonymous DNM
gene set	genes listed	genes not tested	genes tested	percent genes tested	SCZ DNMs tested	Control DNMs tested	SCZ DNMs overlapping	Control DNMs overlapping	SCZ observed proportion	Model expectation proportion	Model enrichment	Model pval	Model lower 95% CI	Model upper 95% CI	Control observed proportion	CaseControl enrichment	CaseControl pval	CaseControl lower 95% CI	CaseControl upper 95% CI
SynaptomeDB::pre_synaptic	336	17	319	0.949405	619	499	26	8	0.0420032	0.0225569	1.8621	0.00267804	0.0276183	0.060941	0.0160321	2.61995	0.0119393	0.00670564	0.0452367
GO:0001666	175	5	170	0.971429	619	499	16	8	0.0258481	0.0122894	2.10329	0.00543911	0.014845	0.041637	0.0160321	1.61228	0.260273	-0.00684844	0.0264806
SynaptomeDB::SYSTEM_PROCESS	104	4	100	0.961538	619	499	12	5	0.0193861	0.00848128	2.28575	0.00757747	0.0100562	0.0336186	0.01002	1.93473	0.203302	-0.00457454	0.0233067
GO:0010976	85	2	83	0.976471	619	499	10	0	0.0161551	0.00658524	2.45323	0.00895569	0.00777348	0.0295086	0	Inf	0.00434393	0.00622345	0.0260867
GO:0061024	254	6	248	0.976378	619	499	19	9	0.0306947	0.0162616	1.88755	0.00967471	0.0185793	0.0475197	0.0180361	1.70185	0.178138	-0.00525744	0.0305746
