## Supplementary material for "Schizophrenia risk conferred by protein-coding *de novo* mutations"

### Sheet: Sheet1
gene	transcript	chr	exons	bp	gene size percentile	pLI	missense Zscore	DNM count	poisson test p-value	observed rate	adjusted expected rate	unadjusted expected rate
SETD1A	ENST00000262519.8	16	18	5124	0.964047	1	2.92	3	7.77449e-06	0.000541126	6.55227e-06	6.55227e-06
GALNT9	ENST00000397325.2	12	5	714	0.209038	0.56	0.45	2	1.27005e-05	0.00036075	9.10611e-07	9.10611e-07
TAF13	ENST00000338366.5	1	4	375	0.0540597	0.08	1.63	2	2.42691e-05	0.00036075	1.25959e-06	1.25959e-06
HENMT1	ENST00000370032.5	1	7	1182	0.45095	0	-0.11	2	3.61188e-05	0.00036075	1.53742e-06	1.53742e-06
SV2B	ENST00000394232.1	15	12	2052	0.746869	0.34	0.83	2	0.000149845	0.00036075	3.14074e-06	3.14074e-06
NRXN3	ENST00000554719.1	14	15	3186	0.893081	1	4.13	2	0.000212218	0.00036075	3.74183e-06	3.74183e-06
SMARCC2	ENST00000267064.4	12	28	3645	0.921102	1	4.44	2	0.000603235	0.00036075	6.33892e-06	6.33892e-06
RB1CC1	ENST00000025008.5	8	22	4785	0.958255	1	0.12	2	0.000832461	0.00036075	7.46195e-06	7.46195e-06
HIVEP3	ENST00000372583.1	1	6	7221	0.985702	0.84	0.24	2	0.00103528	0.00036075	8.33484e-06	8.33484e-06
MKI67	ENST00000368654.3	10	14	9771	0.993947	0	-3.16	2	0.00155162	0.00036075	1.02396e-05	1.02396e-05
CHD8	ENST00000399982.2	14	37	7746	0.98852	1	5.61	2	0.0030449	0.00036075	1.44558e-05	1.44558e-05
TRIO	ENST00000344204.4	5	57	9294	0.993164	1	6.78	2	0.00311153	0.00036075	1.46174e-05	1.46174e-05
DNAH9	ENST00000262442.4	17	69	13461	0.997339	0	-1.72	2	0.00507399	0.00036075	1.88104e-05	1.88104e-05
KIAA1109	ENST00000264501.4	4	84	15018	0.998643	0.72	5.58	2	0.00770046	0.00036075	2.3367e-05	2.3367e-05
KMT2C	ENST00000262189.6	7	59	14736	0.998487	1	1.68	2	0.00813098	0.00036075	2.40409e-05	2.40409e-05
TTN	ENST00000589042.1	2	362	107976	1	0	-4.93	2	0.182835	0.00036075	0.000140086	0.000140086
