## Supplementary material for "Schizophrenia risk conferred by protein-coding *de novo* mutations"

### Sheet: Sheet1
gene	transcript	chr	exons	bp	gene size percentile	pLI	missense Zscore	DNM count	poisson test p-value	observed rate	adjusted expected rate	unadjusted expected PTV rate	unadjusted expected missense rate
TAF1C	ENST00000567759.1	16	13	2610	0.836673	0	-2.81	4	6.41845e-05	0.000721501	3.72353e-05	4.35715e-06	3.28782e-05
CELF2	ENST00000450189.1	10	13	1566	0.613912	1	5.1	3	0.000150186	0.000541126	1.78577e-05	1.99382e-06	1.58639e-05
RAP1GAP	ENST00000290101.4	1	24	2184	0.773325	1	2.58	3	0.000268159	0.000541126	2.17819e-05	2.35593e-06	1.9426e-05
TAF13	ENST00000338366.5	1	4	375	0.0540597	0.08	1.63	2	0.00029632	0.00036075	4.42712e-06	1.25959e-06	3.16753e-06
HIST1H4G	ENST00000244537.4	6	1	297	0.0266124	0	1.71	2	0.000444544	0.00036075	5.43255e-06	2.24694e-07	5.20786e-06
ZBTB45	ENST00000594051.1	19	2	1536	0.603058	0.1	2.7	3	0.000518099	0.000541126	2.73374e-05	1.80724e-06	2.55302e-05
HIST1H4I	ENST00000354348.2	6	1	312	0.0318827	0.46	2.16	2	0.000695736	0.00036075	6.81356e-06	1.74104e-07	6.63945e-06
COX4I1	ENST00000562336.1	16	4	510	0.114016	0.68	-0.23	2	0.000727718	0.00036075	6.97041e-06	1.14765e-06	5.82276e-06
HRAS	ENST00000451590.1	11	4	570	0.14042	0.04	2.86	2	0.00115832	0.00036075	8.82415e-06	8.22143e-07	8.002e-06
AKTIP	ENST00000394657.7	16	9	879	0.282718	0.71	1.96	2	0.001457	0.00036075	9.91659e-06	1.57212e-06	8.34447e-06
GALNT9	ENST00000397325.2	12	5	714	0.209038	0.56	0.45	2	0.00182277	0.00036075	1.11162e-05	9.10611e-07	1.02056e-05
BSND	ENST00000371265.4	1	4	963	0.337977	0	-0.75	2	0.00187468	0.00036075	1.12767e-05	1.01378e-06	1.02629e-05
PHF7	ENST00000327906.3	3	10	1146	0.436704	0.04	0.7	2	0.00203613	0.00036075	1.17628e-05	1.9833e-06	9.77947e-06
HENMT1	ENST00000370032.5	1	7	1182	0.45095	0	-0.11	2	0.00225758	0.00036075	1.24004e-05	1.53742e-06	1.0863e-05
LRRC59	ENST00000225972.7	17	7	924	0.305103	0.41	1.76	2	0.00237284	0.00036075	1.27205e-05	1.1796e-06	1.15409e-05
CCNA1	ENST00000255465.4	13	9	1398	0.544511	0.03	1.36	2	0.00258823	0.00036075	1.32995e-05	2.46662e-06	1.08328e-05
BNIPL	ENST00000368931.3	1	10	1074	0.400177	0	0.93	2	0.00260041	0.00036075	1.33315e-05	2.13602e-06	1.11955e-05
TFG	ENST00000240851.4	3	7	1203	0.461595	0.98	1.14	2	0.00265487	0.00036075	1.34739e-05	2.57778e-06	1.08961e-05
CTSW	ENST00000307886.3	11	10	1131	0.428668	0	-1.19	2	0.00265807	0.00036075	1.34822e-05	1.86997e-06	1.16123e-05
POGZ	ENST00000271715.2	1	18	4233	0.944584	1	3.61	3	0.00270631	0.000541126	4.88529e-05	7.26969e-06	4.15832e-05
C7orf60	ENST00000297145.4	7	5	1218	0.466969	0.99	2.63	2	0.00279781	0.00036075	1.38412e-05	2.16664e-06	1.16746e-05
MECP2	ENST00000453960.2	X	3	1497	0.586725	0.66	-0.92	2	0.00293524	0.000514139	2.02179e-05	1.94801e-06	1.82699e-05
PAG1	ENST00000220597.4	8	6	1299	0.504801	0.01	0.67	2	0.00298386	0.00036075	1.43062e-05	1.49558e-06	1.28106e-05
PHF23	ENST00000320316.3	17	5	1212	0.464934	0.99	1.19	2	0.00320018	0.00036075	1.483e-05	2.22639e-06	1.26036e-05
PER1	ENST00000317276.4	17	22	3873	0.932738	0.98	-0.49	3	0.00324062	0.000541126	5.21081e-05	5.67087e-06	4.64372e-05
PSMC5	ENST00000310144.6	17	12	1221	0.4689	0.95	4.6	2	0.00336619	0.00036075	1.52207e-05	1.66703e-06	1.35536e-05
FBXO39	ENST00000321535.4	17	3	1329	0.516176	0.02	0.06	2	0.00339268	0.00036075	1.52822e-05	1.4934e-06	1.37888e-05
NIPAL3	ENST00000374399.4	1	11	1221	0.468691	0.52	0.47	2	0.00355254	0.00036075	1.56486e-05	1.67683e-06	1.39717e-05
PAX5	ENST00000358127.4	9	10	1176	0.448706	0.98	3.35	2	0.00425673	0.00036075	1.71775e-05	1.44494e-06	1.57326e-05
STAC2	ENST00000333461.5	17	11	1236	0.47584	0	-0.46	2	0.00427817	0.00036075	1.72222e-05	2.11018e-06	1.5112e-05
SCAF1	ENST00000360565.3	19	10	3939	0.934878	1	4.55	2	0.00452988	0.00036075	1.77383e-05	1.14927e-06	1.65891e-05
RBBP5	ENST00000264515.6	1	14	1617	0.634262	1	3.26	2	0.0045573	0.00036075	1.77937e-05	3.33232e-06	1.44614e-05
ATE1	ENST00000369043.3	10	12	1557	0.609946	0.32	0.37	2	0.00457279	0.00036075	1.7825e-05	3.36561e-06	1.44594e-05
CHEK2	ENST00000382580.2	22	15	1761	0.677938	0	-2.17	2	0.00481962	0.00036075	1.83162e-05	2.5648e-06	1.57514e-05
IFT74	ENST00000443698.1	9	19	1803	0.690148	0	-1.95	2	0.00494163	0.00036075	1.85547e-05	4.03717e-06	1.45176e-05
CD14	ENST00000302014.6	5	2	1128	0.426894	0	2.09	2	0.00496135	0.00036075	1.8593e-05	8.67729e-07	1.77253e-05
PAPPA2	ENST00000367662.3	1	22	5376	0.968169	0	0.3	3	0.0049924	0.000541126	6.09085e-05	6.8594e-06	5.40491e-05
INPP5A	ENST00000368594.3	10	15	1239	0.476884	0.89	2.08	2	0.00506919	0.00036075	1.88012e-05	2.60192e-06	1.61992e-05
SUOX	ENST00000394109.3	12	3	1638	0.641098	0.01	-0.44	2	0.00511837	0.00036075	1.88954e-05	1.94524e-06	1.69502e-05
RGS12	ENST00000344733.5	4	17	4344	0.948028	0.02	0.67	3	0.0051226	0.000541126	6.14814e-05	5.59979e-06	5.58816e-05
NLRC5	ENST00000262510.6	16	47	5601	0.971561	0	1.26	3	0.00523758	0.000541126	6.198e-05	6.84346e-06	5.51366e-05
SCN2A	ENST00000357398.3	2	26	6018	0.977406	1	6.88	3	0.00551467	0.000541126	6.31553e-05	8.4827e-06	5.46726e-05
TDP1	ENST00000335725.4	14	15	1827	0.696149	0	-0.45	2	0.00556713	0.00036075	1.97367e-05	3.00992e-06	1.67268e-05
EMR3	ENST00000253673.5	19	16	1959	0.72704	0	-0.24	2	0.00577869	0.00036075	2.01224e-05	2.68099e-06	1.74415e-05
PGBD4	ENST00000397766.2	15	1	1758	0.677573	0	1.92	2	0.00600091	0.00036075	2.05207e-05	2.20639e-06	1.83143e-05
SLC24A2	ENST00000341998.2	9	10	1986	0.733093	0.02	-0.75	2	0.00634263	0.00036075	2.112e-05	2.58248e-06	1.85375e-05
MUC4	ENST00000463781.3	3	25	16239	0.999217	NA	NA	2	0.0064692	0.00036075	2.13382e-05	2.50178e-06	1.88364e-05
AHDC1	ENST00000374011.2	1	1	4812	0.958464	1	4.86	3	0.00647122	0.000541126	6.69596e-05	4.61212e-06	6.23474e-05
HSPA8	ENST00000534624.1	11	8	1941	0.723492	1	5.18	2	0.00652514	0.00036075	2.1434e-05	2.47524e-06	1.89588e-05
GRIA3	ENST00000264357.5	X	15	2685	0.844865	1	4.47	2	0.00669523	0.000514139	3.09595e-05	4.44457e-06	2.6515e-05
DDHD2	ENST00000397166.2	8	16	2136	0.763619	0	-0.14	2	0.00683883	0.00036075	2.19645e-05	3.96992e-06	1.79946e-05
RIF1	ENST00000243326.5	2	35	7419	0.986746	1	-2.48	3	0.00691787	0.000541126	6.86207e-05	9.00929e-06	5.96114e-05
PSPC1	ENST00000338910.4	13	9	1572	0.617042	0.99	4.97	2	0.00716174	0.00036075	2.2499e-05	2.40785e-06	2.00912e-05
PUF60	ENST00000526683.1	8	12	1680	0.654769	0.78	4.57	2	0.00720056	0.00036075	2.25625e-05	2.22234e-06	2.03402e-05
SV2B	ENST00000394232.1	15	12	2052	0.746869	0.34	0.83	2	0.00735054	0.00036075	2.28065e-05	3.14074e-06	1.96657e-05
AK9	ENST00000424296.2	6	40	5736	0.973701	0	-0.04	2	0.00773132	0.00036075	2.34158e-05	3.57844e-06	1.98374e-05
BCAT1	ENST00000539282.1	12	11	1197	0.457472	0	-1.35	2	0.0077652	0.00036075	2.34694e-05	3.75053e-06	1.97188e-05
AP5Z1	ENST00000348624.4	7	17	2424	0.813557	NA	NA	2	0.00780854	0.00036075	2.35377e-05	2.33488e-06	2.12028e-05
BAIAP2	ENST00000321300.6	17	15	1659	0.647255	0.93	2.29	2	0.00782907	0.00036075	2.357e-05	1.88028e-06	2.16898e-05
ALDH5A1	ENST00000348925.2	6	11	1647	0.643237	0.04	0.7	2	0.00785652	0.00036075	2.36132e-05	2.42813e-06	2.1185e-05
CORO1B	ENST00000393893.1	11	10	1470	0.575506	0.52	0.92	2	0.00821162	0.00036075	2.41653e-05	2.08873e-06	2.20765e-05
PRKCB	ENST00000303531.7	16	17	2022	0.740816	1	5.04	2	0.00922126	0.00036075	2.56787e-05	2.55397e-06	2.31247e-05
SETD1A	ENST00000262519.8	16	18	5124	0.964047	1	2.92	3	0.00923507	0.000541126	7.63548e-05	6.55227e-06	6.98026e-05
WFIKKN2	ENST00000311378.4	17	2	1731	0.669067	0.1	0.14	2	0.00942278	0.00036075	2.59717e-05	1.81176e-06	2.41599e-05
DAXX	ENST00000374542.5	6	7	2223	0.779639	0.75	1.83	2	0.0102605	0.00036075	2.71605e-05	2.87626e-06	2.42842e-05
TBC1D14	ENST00000409757.4	4	13	2082	0.753235	0.78	1.11	2	0.0102805	0.00036075	2.71883e-05	4.02671e-06	2.31616e-05
XIRP2	ENST00000409195.1	2	9	10650	0.994886	0	-4.68	2	0.010289	0.00036075	2.72001e-05	3.26603e-06	2.39341e-05
CUL1	ENST00000325222.4	7	21	2331	0.798633	1	6.01	2	0.0107986	0.00036075	2.79013e-05	5.54129e-06	2.236e-05
PI4KA	ENST00000255882.6	22	55	6309	0.979962	0.02	5.29	3	0.0108724	0.000541126	8.11494e-05	1.0213e-05	7.09363e-05
KIF18A	ENST00000263181.6	11	16	2697	0.846274	0.05	-0.39	2	0.0109879	0.00036075	2.81578e-05	4.33074e-06	2.38271e-05
CRYBG3	ENST00000182096.4	3	19	3069	0.883114	0.09	-1.28	2	0.0116226	0.00036075	2.90045e-05	4.30884e-06	2.46956e-05
CTNNA3	ENST00000433211.2	10	17	2688	0.845126	0	-2.51	2	0.0116403	0.00036075	2.90278e-05	3.92809e-06	2.50997e-05
KMT2C	ENST00000262189.6	7	59	14736	0.998487	1	1.68	4	0.011741	0.000721501	0.000155791	2.40409e-05	0.00013175
EPC1	ENST00000263062.8	10	15	2511	0.823784	1	2.4	2	0.0118141	0.00036075	2.92558e-05	5.41242e-06	2.38434e-05
CCP110	ENST00000381396.5	16	14	3039	0.880609	0.03	-0.01	2	0.0120051	0.00036075	2.95048e-05	4.49531e-06	2.50095e-05
FAM83C	ENST00000374408.3	20	4	2244	0.783239	0	0.01	2	0.0128889	0.00036075	3.06345e-05	2.31777e-06	2.83167e-05
ACO1	ENST00000309951.6	9	20	2670	0.843039	0	0.8	2	0.0131995	0.00036075	3.10234e-05	4.75518e-06	2.62682e-05
ZNF518B	ENST00000326756.3	4	1	3225	0.895742	0.83	-3.04	2	0.0132384	0.00036075	3.10718e-05	2.99733e-06	2.80745e-05
PLXND1	ENST00000324093.4	3	36	5778	0.974275	1	4.28	3	0.0132402	0.000541126	8.73928e-05	6.8283e-06	8.05645e-05
CACNA1I	ENST00000402142.3	22	37	6672	0.982415	1	6.5	2	0.0138443	0.00036075	3.18181e-05	2.65869e-06	2.91594e-05
NAA25	ENST00000261745.4	12	24	2919	0.870695	1	3.16	2	0.0138672	0.00036075	3.18461e-05	6.03683e-06	2.58092e-05
MLLT10	ENST00000307729.7	10	22	3207	0.89449	1	0.41	2	0.0146382	0.00036075	3.27748e-05	5.27959e-06	2.74952e-05
DPYD	ENST00000370192.3	1	23	3078	0.884053	0	-1.32	2	0.0147308	0.00036075	3.28848e-05	4.44796e-06	2.84368e-05
TAOK3	ENST00000392533.3	12	19	2697	0.846326	1	3.76	2	0.0147719	0.00036075	3.29336e-05	5.31852e-06	2.76151e-05
PHC2	ENST00000257118.5	1	14	2577	0.832603	0.76	2.44	2	0.015092	0.00036075	3.33113e-05	3.22198e-06	3.00894e-05
ADAM15	ENST00000356955.2	1	23	2592	0.83469	0	0.7	2	0.0152218	0.00036075	3.34636e-05	5.02383e-06	2.84398e-05
CHD8	ENST00000399982.2	14	37	7746	0.98852	1	5.61	3	0.0153819	0.000541126	9.25081e-05	1.44558e-05	7.80523e-05
CNTN4	ENST00000397461.1	3	22	3081	0.884367	1	-0.16	2	0.0157011	0.00036075	3.40208e-05	5.32977e-06	2.86911e-05
GIT1	ENST00000394869.3	17	21	2313	0.795815	1	3.47	2	0.0158412	0.00036075	3.41823e-05	3.91991e-06	3.02624e-05
HGS	ENST00000329138.4	17	22	2334	0.799363	0.05	1.76	2	0.0161707	0.00036075	3.45596e-05	3.75645e-06	3.08032e-05
DSEL	ENST00000310045.7	18	1	3669	0.922876	0	-0.58	2	0.0162412	0.00036075	3.464e-05	5.0975e-06	2.95425e-05
SF3B2	ENST00000322535.6	11	22	2688	0.845231	1	4.31	2	0.0164222	0.00036075	3.48455e-05	4.99374e-06	2.98518e-05
CCAR2	ENST00000308511.4	8	20	2772	0.855145	0.98	0.78	2	0.0166274	0.00036075	3.50773e-05	4.0019e-06	3.10754e-05
NBEA	ENST00000400445.3	13	58	8841	0.992173	1	4.45	3	0.0167867	0.000541126	9.56466e-05	1.44462e-05	8.12003e-05
GBA2	ENST00000378103.3	9	17	2784	0.856815	0	1.28	2	0.0169497	0.00036075	3.54389e-05	5.52948e-06	2.99094e-05
LUZP1	ENST00000302291.4	1	2	3231	0.896316	0.49	0	2	0.0171072	0.00036075	3.56145e-05	4.85392e-06	3.07606e-05
CNTROB	ENST00000380262.3	17	19	2778	0.855823	0	0.55	2	0.0171344	0.00036075	3.56448e-05	5.11332e-06	3.05314e-05
SLC4A8	ENST00000453097.2	12	25	3282	0.899969	1	3.77	2	0.0172072	0.00036075	3.57257e-05	4.68693e-06	3.10388e-05
MKI67	ENST00000368654.3	10	14	9771	0.993947	0	-3.16	3	0.0177036	0.000541126	9.76157e-05	1.02396e-05	8.73761e-05
MYBPC1	ENST00000452455.2	12	30	3522	0.914475	0.67	1.45	2	0.0180878	0.00036075	3.66928e-05	4.82066e-06	3.18722e-05
SEC31A	ENST00000395310.2	4	26	3663	0.922563	0.93	0.02	2	0.0182433	0.00036075	3.68615e-05	6.03005e-06	3.08315e-05
XPO7	ENST00000252512.9	8	28	3264	0.89856	1	5.22	2	0.0194051	0.00036075	3.8103e-05	6.33062e-06	3.17724e-05
NEK1	ENST00000507142.1	4	34	3861	0.932008	0	-1.25	2	0.0194136	0.00036075	3.81119e-05	6.95762e-06	3.11543e-05
EMC1	ENST00000477853.1	1	23	2982	0.876435	0	1.31	2	0.0194203	0.00036075	3.81189e-05	5.59299e-06	3.2526e-05
ATF7IP	ENST00000261168.4	12	14	3813	0.930129	1	0.88	2	0.0196308	0.00036075	3.83404e-05	5.63131e-06	3.27091e-05
TRAK1	ENST00000327628.5	3	16	2862	0.865529	0	0.8	2	0.0202264	0.00036075	3.89616e-05	3.44055e-06	3.55211e-05
BLM	ENST00000355112.3	15	21	4254	0.944897	0	-0.94	2	0.0213312	0.00036075	4.00937e-05	4.89263e-06	3.52011e-05
WDR11	ENST00000263461.6	10	29	3675	0.92345	0.06	1.58	2	0.021367	0.00036075	4.013e-05	5.69246e-06	3.44375e-05
HUWE1	ENST00000342160.3	X	81	13125	0.996973	1	9.03	3	0.021801	0.000771208	0.000150767	2.09007e-05	0.000129866
NRXN3	ENST00000554719.1	14	15	3186	0.893081	1	4.13	2	0.0223342	0.00036075	4.11005e-05	3.74183e-06	3.73587e-05
TLL2	ENST00000357947.3	10	21	3048	0.881549	0	0.06	2	0.0230155	0.00036075	4.17735e-05	4.87052e-06	3.6903e-05
SPEG	ENST00000312358.7	2	41	9804	0.994051	1	5.91	2	0.0232988	0.00036075	4.2051e-05	3.844e-06	3.8207e-05
FUK	ENST00000288078.6	16	23	3255	0.897777	0	-1.58	2	0.0234229	0.00036075	4.21721e-05	4.48147e-06	3.76906e-05
SLC4A5	ENST00000377634.4	2	26	3414	0.908683	0	1.25	2	0.0234275	0.00036075	4.21766e-05	4.09227e-06	3.80843e-05
AKAP9	ENST00000356239.3	7	50	11724	0.995878	0	-2.46	3	0.0239702	0.000541126	0.000109771	2.15376e-05	8.82331e-05
NOS2	ENST00000313735.6	17	26	3462	0.911657	0	1.18	2	0.0255355	0.00036075	4.41944e-05	4.99139e-06	3.9203e-05
SMARCC2	ENST00000267064.4	12	28	3645	0.921102	1	4.44	2	0.0260025	0.00036075	4.4632e-05	6.33892e-06	3.82931e-05
RB1CC1	ENST00000025008.5	8	22	4785	0.958255	1	0.12	2	0.0261243	0.00036075	4.47456e-05	7.46195e-06	3.72837e-05
SRGAP3	ENST00000383836.3	3	22	3300	0.901482	1	3.74	2	0.0271695	0.00036075	4.57118e-05	5.30731e-06	4.04045e-05
LPHN2	ENST00000319517.6	1	19	4212	0.944166	1	1.2	2	0.0281135	0.00036075	4.65715e-05	7.96175e-06	3.86097e-05
TNKS	ENST00000310430.6	8	27	3984	0.9366	0.99	2.44	2	0.0281136	0.00036075	4.65715e-05	5.1911e-06	4.13804e-05
KDM2A	ENST00000529006.2	11	20	3489	0.91291	1	6.1	2	0.0286626	0.00036075	4.70661e-05	7.15514e-06	3.9911e-05
PTPRJ	ENST00000418331.2	11	25	4014	0.9378	0	0.9	2	0.0290449	0.00036075	4.74083e-05	5.21062e-06	4.21977e-05
ADAMTS18	ENST00000282849.5	16	23	3666	0.922668	0	-3.07	2	0.0292798	0.00036075	4.76176e-05	8.83361e-06	3.8784e-05
ATP7B	ENST00000242839.4	13	21	4398	0.949697	0	-1.57	2	0.0300587	0.00036075	4.83069e-05	3.86506e-06	4.44418e-05
ADCY7	ENST00000394697.2	16	25	3243	0.897099	0.12	1.78	2	0.0300667	0.00036075	4.8314e-05	4.07601e-06	4.4238e-05
EVC2	ENST00000344408.5	4	22	3927	0.934356	0	-3	2	0.0303768	0.00036075	4.85863e-05	6.54959e-06	4.20367e-05
BRPF1	ENST00000383829.2	3	13	3663	0.922354	1	4.8	2	0.0331705	0.00036075	5.09923e-05	5.37248e-06	4.56199e-05
AP3D1	ENST00000355272.6	19	32	3648	0.921259	0.47	2.15	2	0.0335779	0.00036075	5.13364e-05	4.74463e-06	4.65917e-05
PLCG2	ENST00000359376.3	16	32	3798	0.929608	1	1.3	2	0.0357362	0.00036075	5.31323e-05	7.39898e-06	4.57333e-05
PRDM15	ENST00000269844.3	21	31	4524	0.952985	0.34	3.1	2	0.0361836	0.00036075	5.34992e-05	5.23287e-06	4.82664e-05
GRIN2A	ENST00000396573.2	16	12	4395	0.949541	1	4.15	2	0.0365848	0.00036075	5.38267e-05	4.41996e-06	4.94068e-05
CILP2	ENST00000291495.5	19	8	3471	0.91197	0	2.47	2	0.0373768	0.00036075	5.44693e-05	4.37985e-06	5.00894e-05
RAD54L2	ENST00000409535.2	3	21	4404	0.949906	1	2.58	2	0.0374728	0.00036075	5.45468e-05	6.136e-06	4.84108e-05
ACIN1	ENST00000262710.1	14	19	4026	0.938217	1	3.33	2	0.0380099	0.00036075	5.4979e-05	8.40799e-06	4.6571e-05
PCNT	ENST00000359568.5	21	47	10011	0.994364	0	-2.28	3	0.0397897	0.000541126	0.000134305	1.56619e-05	0.000118643
ADAMTS10	ENST00000270328.4	19	24	3312	0.902317	0.93	4.29	2	0.040531	0.00036075	5.69776e-05	5.35595e-06	5.16216e-05
SCN11A	ENST00000302328.3	3	26	5376	0.968222	0	-0.05	2	0.0407094	0.00036075	5.71172e-05	7.89755e-06	4.92196e-05
ARHGEF11	ENST00000368194.3	1	41	4689	0.956116	1	1.28	2	0.0428934	0.00036075	5.88077e-05	8.00685e-06	5.08009e-05
PRDM16	ENST00000270722.5	1	17	3831	0.931016	1	2.13	2	0.043263	0.00036075	5.90905e-05	4.607e-06	5.44835e-05
PITPNM1	ENST00000356404.3	11	23	3735	0.926477	0.39	4.32	2	0.0433648	0.00036075	5.91683e-05	5.28292e-06	5.38854e-05
COL2A1	ENST00000380518.3	12	54	4464	0.951106	1	2.97	2	0.0434188	0.00036075	5.92096e-05	8.01683e-06	5.11927e-05
TRPM1	ENST00000542188.1	15	27	4929	0.960812	0	0.46	2	0.0443987	0.00036075	5.9954e-05	7.53663e-06	5.24174e-05
MAP3K6	ENST00000493901.1	1	29	3867	0.932478	0	1.39	2	0.0453455	0.00036075	6.06676e-05	5.45302e-06	5.52146e-05
HELZ	ENST00000358691.5	17	30	5829	0.975214	1	2.8	2	0.0459131	0.00036075	6.10927e-05	9.13606e-06	5.19566e-05
PIK3C2B	ENST00000367187.3	1	32	4905	0.960342	0.99	1.56	2	0.0491328	0.00036075	6.34684e-05	8.13322e-06	5.53352e-05
DLEC1	ENST00000308059.6	3	37	5268	0.966813	0	-0.65	2	0.0494975	0.00036075	6.37338e-05	7.75502e-06	5.59788e-05
KIAA1109	ENST00000264501.4	4	84	15018	0.998643	0.72	5.58	3	0.0515509	0.000541126	0.000149373	2.3367e-05	0.000126006
RTTN	ENST00000255674.6	18	49	6681	0.982624	0	-1.19	2	0.0541471	0.00036075	6.70582e-05	1.06611e-05	5.63971e-05
MYH3	ENST00000583535.1	17	39	5823	0.975005	0	3.2	2	0.0567143	0.00036075	6.88497e-05	9.71352e-06	5.91362e-05
CACNA1S	ENST00000362061.3	1	44	5622	0.971822	0	-0.65	2	0.0575109	0.00036075	6.93997e-05	7.81833e-06	6.15814e-05
CHD4	ENST00000357008.2	12	39	5739	0.973753	1	7.44	2	0.0602022	0.00036075	7.12386e-05	1.07368e-05	6.05019e-05
MED13L	ENST00000281928.3	12	31	6633	0.981997	1	4.17	2	0.0626326	0.00036075	7.28749e-05	8.79032e-06	6.40846e-05
KIF13B	ENST00000524189.1	8	40	5481	0.969631	0.06	1.16	2	0.0646326	0.00036075	7.42051e-05	1.01863e-05	6.40188e-05
MYH10	ENST00000360416.3	17	42	6024	0.97751	1	5.94	2	0.0663773	0.00036075	7.53542e-05	1.03378e-05	6.50164e-05
COL27A1	ENST00000356083.3	9	61	5583	0.9713	1	0.33	2	0.0676607	0.00036075	7.61929e-05	8.71221e-06	6.74807e-05
LAMA5	ENST00000252999.3	20	80	11088	0.995512	1	-2.11	3	0.0685937	0.000541126	0.000168495	1.5746e-05	0.000152749
HIVEP2	ENST00000367603.2	6	6	7341	0.986381	1	1.14	2	0.0687104	0.00036075	7.6875e-05	8.28866e-06	6.85864e-05
RYR3	ENST00000389232.4	15	104	14613	0.998435	1	0.86	3	0.0700902	0.000541126	0.000170061	2.25196e-05	0.000147542
POLR2A	ENST00000322644.6	17	29	5913	0.976205	1	8.92	2	0.0715142	0.00036075	7.86802e-05	7.90887e-06	7.07713e-05
ANKRD17	ENST00000358602.4	4	34	7812	0.988729	1	5.45	2	0.0725266	0.00036075	7.93263e-05	9.21954e-06	7.01067e-05
DSCAM	ENST00000400454.1	21	33	6039	0.977614	1	4.47	2	0.0731535	0.00036075	7.97249e-05	9.48093e-06	7.02439e-05
TNC	ENST00000350763.4	9	27	6606	0.981841	0	-0.12	2	0.0738319	0.00036075	8.0155e-05	8.09712e-06	7.20578e-05
FLNA	ENST00000369850.3	X	47	7944	0.989355	1	5.09	2	0.0745579	0.000514139	0.00011489	8.71118e-06	0.000106179
SON	ENST00000356577.4	21	12	7281	0.985963	1	1.25	2	0.0745582	0.00036075	8.0614e-05	8.22245e-06	7.23915e-05
KIAA1244	ENST00000251691.4	6	34	6534	0.981476	0.98	2.13	2	0.0753335	0.00036075	8.11024e-05	9.14201e-06	7.19603e-05
EP300	ENST00000263253.7	22	31	7245	0.985807	1	1.74	2	0.0758691	0.00036075	8.14388e-05	1.27014e-05	6.87374e-05
CABIN1	ENST00000398319.2	22	36	6663	0.982363	0	2	2	0.0761343	0.00036075	8.16052e-05	8.71573e-06	7.28894e-05
PLXNB1	ENST00000358536.4	3	36	6408	0.980536	1	3.18	2	0.0770513	0.00036075	8.21788e-05	7.53366e-06	7.46452e-05
SNRNP200	ENST00000323853.5	2	45	6411	0.980589	1	8.24	2	0.0787837	0.00036075	8.32567e-05	1.15449e-05	7.17119e-05
MYH9	ENST00000216181.5	22	40	5883	0.975944	1	5.63	2	0.0792011	0.00036075	8.35153e-05	8.55489e-06	7.49604e-05
MYO18A	ENST00000527372.1	17	41	6165	0.978867	1	2.2	2	0.0830928	0.00036075	8.5906e-05	9.00611e-06	7.68999e-05
HIVEP3	ENST00000372583.1	1	6	7221	0.985702	0.84	0.24	2	0.0842455	0.00036075	8.66074e-05	8.33484e-06	7.82726e-05
GPR98	ENST00000405460.2	5	90	18921	0.999635	0	-3.59	3	0.0851071	0.000541126	0.000185028	2.36756e-05	0.000161353
FN1	ENST00000354785.4	2	46	7434	0.986798	0.18	1.59	2	0.086859	0.00036075	8.81868e-05	1.32949e-05	7.48919e-05
PLXNB2	ENST00000449103.1	22	35	5517	0.970257	0.94	4.03	2	0.0901176	0.00036075	9.01362e-05	8.1991e-06	8.19371e-05
PRUNE2	ENST00000376718.3	9	19	9267	0.99306	0	-1.48	2	0.0912023	0.00036075	9.07804e-05	1.0774e-05	8.00064e-05
CACNA1E	ENST00000367573.2	1	48	6942	0.98398	1	6.74	2	0.0913607	0.00036075	9.08742e-05	1.09396e-05	7.99346e-05
SBF1	ENST00000380817.3	22	41	5682	0.972553	0.97	1.39	2	0.0923267	0.00036075	9.14458e-05	7.80002e-06	8.36458e-05
VPS13A	ENST00000360280.3	9	72	9525	0.993634	0.14	-0.18	2	0.0935375	0.00036075	9.21596e-05	1.47152e-05	7.74444e-05
AHNAK2	ENST00000333244.5	14	7	17388	0.99953	NA	NA	3	0.0935845	0.000541126	0.000192971	1.18042e-05	0.000181167
UBR5	ENST00000520539.1	8	59	8400	0.990816	1	6.74	2	0.101213	0.00036075	9.66244e-05	1.74271e-05	7.91973e-05
EPPK1	ENST00000525985.1	8	1	7263	0.985911	0	-3.17	2	0.101311	0.00036075	9.6681e-05	5.84666e-06	9.08343e-05
MUC6	ENST00000421673.2	11	33	7320	0.98612	0	-1.82	2	0.103528	0.00036075	9.79521e-05	7.56524e-06	9.03869e-05
PTPRS	ENST00000357368.4	19	37	5847	0.975475	0.98	5.52	2	0.111162	0.00036075	0.000102274	8.60291e-06	9.36715e-05
LAMA2	ENST00000421865.2	6	65	9369	0.993321	0	-1.19	2	0.117062	0.00036075	0.000105561	1.54438e-05	9.01173e-05
FREM2	ENST00000280481.7	13	24	9510	0.993582	0	-0.64	2	0.124938	0.00036075	0.000109884	1.11808e-05	9.87028e-05
NOTCH1	ENST00000277541.6	9	34	7668	0.988103	1	4.33	2	0.1341	0.00036075	0.00011483	8.81217e-06	0.000106018
FBN3	ENST00000600128.1	19	63	8430	0.990973	0	0.31	2	0.1519	0.00036075	0.000124231	1.31475e-05	0.000111084
TRIO	ENST00000344204.4	5	57	9294	0.993164	1	6.78	2	0.157646	0.00036075	0.000127217	1.46174e-05	0.0001126
CSMD2	ENST00000373381.4	1	70	10896	0.995252	NA	NA	2	0.184778	0.00036075	0.000141066	1.44712e-05	0.000126595
ABCA13	ENST00000435803.1	7	62	15177	0.998748	0	-4.59	2	0.191161	0.00036075	0.000144277	1.78518e-05	0.000126425
BIRC6	ENST00000421745.2	2	74	14574	0.99833	1	2.02	2	0.192021	0.00036075	0.000144708	1.96417e-05	0.000125066
NEB	ENST00000397345.3	2	180	25578	0.999791	0	-3.74	3	0.206774	0.000541126	0.000281679	4.07408e-05	0.000240938
DNAH9	ENST00000262442.4	17	69	13461	0.997339	0	-1.72	2	0.212151	0.00036075	0.000154742	1.88104e-05	0.000135932
DNAH17	ENST00000389840.5	17	80	13458	0.997287	NA	NA	2	0.262301	0.00036075	0.000179424	1.77793e-05	0.000161645
KMT2D	ENST00000301067.7	12	54	16614	0.999322	1	3.29	2	0.30724	0.00036075	0.000201503	2.33431e-05	0.00017816
PLEC	ENST00000322810.4	8	32	14055	0.998121	0.36	-0.68	2	0.32488	0.00036075	0.000210233	1.49941e-05	0.000195238
LRP1	ENST00000243077.3	12	89	13635	0.997547	1	10.34	2	0.32697	0.00036075	0.00021127	2.21084e-05	0.000189162
MUC5B	ENST00000529681.1	11	49	17289	0.999478	1	6.3	2	0.375514	0.00036075	0.000235678	1.48444e-05	0.000220834
SYNE1	ENST00000367255.5	6	144	26394	0.999843	0	-0.51	2	0.468097	0.00036075	0.000284723	4.55291e-05	0.000239194
OBSCN	ENST00000570156.2	1	115	26772	0.999896	0	-1.17	2	0.641689	0.00036075	0.000394069	3.37471e-05	0.000360321
TTN	ENST00000589042.1	2	362	107976	1	0	-4.93	5	0.732349	0.000901876	0.00110624	0.000140086	0.000966152
