## Supplementary material for "Schizophrenia risk conferred by protein-coding *de novo* mutations"

### Sheet: Sheet1
STUDY	DISEASE	TRIO_TYPE	TRIOS	DNM count	DNM rate	synonymous count	synonymous rate	missense count	missense rate	PTV count	PTV rate	Frameshift count	nonsense count	essential splice count	NOTES
Girard	SCZ	affected	14	15	1.07143	0	0	11	0.785714	4	0.285714	0	4	0
Xu_Takata	SCZ	affected	231	175	0.757576	25	0.108225	115	0.497835	25	0.108225	14	6	5	Canonical splice not counted. Excluded from overall burden tests
Gulsuner	SCZ	affected	105	100	0.952381	31	0.295238	56	0.533333	13	0.12381	4	7	2
Fromer	SCZ	affected	617	637	1.03241	155	0.251216	412	0.667747	64	0.103728	33	26	5
McCarthy	SCZ	affected	57	66	1.15789	16	0.280702	41	0.719298	6	0.105263	5	4	0
Guipponi	SCZ	affected	53	49	0.924528	15	0.283019	29	0.54717	5	0.0943396	0	2	3
Taiw1	SCZ	affected	575	587	1.02087	127	0.22087	385	0.669565	75	0.130435	37	28	10
Taiw2	SCZ	affected	532	519	0.975564	128	0.240602	336	0.631579	55	0.103383	18	26	11
Taiw3	SCZ	affected	588	682	1.15986	181	0.307823	433	0.736395	68	0.115646	35	22	11
Xu_Takata	SCZ	control	34	17	0.5	5	0.147059	11	0.323529	1	0.0294118	1	0	0	Canonical splice not counted. Excluded from overall burden tests
Gulsuner	SCZ	unaffected sibling	84	67	0.797619	19	0.22619	36	0.428571	12	0.142857	1	6	5
