## Supplementary material for "Schizophrenia risk conferred by protein-coding *de novo* mutations"

### Sheet: Sheet1
Excel sheet descriptions
Column name	Column description
Taiwanese_cohort_sample_list	sample descriptives of each individual retained in the final analysis
TRIO_ID	Family ID
RELATIONSHIP	Mother / Father / Proband within trio
STUDY	Exome sequence study or sequencing wave among Taiwanese cohort
DISEASE	Proband disease diagnosis
SEX	Sample sex
AGE_AT_RECRUITMENT	Age at recruitment to study
AGE_AT_PROBAND_BIRTH	Age at birth of proband
DNA_SOURCE	Source of DNA for exome sequencing
BAIT_SET	Molecular bait used for pull-down of sheared DNA prior to sequencing
TARGET_TERRITORY	Total attempted size of exome capture
MEAN_TARGET_COVERAGE	Average coverage of targeted sequence in sample
PCT_TARGET_BASES_10X	Percent of target bases covered at 10x or greater
PCT_TARGET_BASES_20X	Percent of target bases covered at 20x or greater
FREEMIX_CONTAMINATION	Estimated proportion of sequenced reads assumed to be from paired sample during sequencing
Taiwanese_cohort_trio_list	sample descriptives of each trio retained in the final analysis
TRIO_ID	Family ID
STUDY	Exome sequence study or sequencing wave among Taiwanese cohort
DISEASE	Proband disease diagnosis
SEX	Proband sex
PARENTAL_HISTORY_MENTAL_ILLNESS	Did either parent report a history of mental illness among relatives?
FATHER_HISTORY_MENTAL_ILLNESS	Did the father report a history of mental illness among relatives?
MOTHER_HISTORY_MENTAL_ILLNESS	Did the mother report a history of mental illness among relatives?
AGE_AT_RECRUITMENT	Age at recruitment to study
PARENTAL_AGE_AT_PROBAND_BIRTH	Average age of parents at birth of proband
FATHER_AGE_AT_PROBAND_BIRTH	Age of father at birth of proband
MOTHER_AGE_AT_PROBAND_BIRTH	Age of mother at birth of proband
DNA_SOURCE	Source of DNA for proband
FATHER_DNA_SOURCE	Source of DNA for father
MOTHER_DNA_SOURCE	Source of DNA for mother
BAIT_SET	Molecular bait used for pull-down of sheared DNA prior to sequencing
PCT_TARGET_BASES_10X	Proband percent of target bases covered at 10x or greater
PCT_TARGET_BASES_20X	Proband percent of target bases covered at 20x or greater
FREEMIX_CONTAMINATION	Estimated proportion of proband sequenced reads assumed to be from paired sample during sequencing
FATHER_FREEMIX_CONTAMINATION	Estimated proportion of father sequenced reads assumed to be from paired sample during sequencing
MOTHER_FREEMIX_CONTAMINATION	Estimated proportion of mother sequenced reads assumed to be from paired sample during sequencing
UNFILTERED_DNM_COUNT	Number of de novo mutation calls prior to any filtering on allele frequency, annotation, or confidence
FILTERED_DNM_COUNT	Number of de novo mutation calls after all filtering QC applied
Taiwanese_cohort_DNM_list	Filtered DNM list from the taiwanese trio cohort
CHROM	Chromosome
POS	Base position (hg19 / GRCh37)
REF	Reference allele
ALT	Alternate allele
GENE	Gene symbol used
ANNOTATION	Coding annotation used
STUDY	Exome sequence study or sequencing wave among Taiwanese cohort
DISEASE	Proband disease diagnosis
TRIO_ID	Family ID
FAMILY_HISTORY_MENTAL_ILLNESS	Did the parents or proband report a history of mental illness among relatives?
SEX	Proband sex
AGILENT_INTERVAL	Is the DNM within capture intervals of Agilent SureSelect Human All Exon v2?
DNM_studies	Counts and notes of exome-sequenced trios analyzed in the current study
STUDY FIRST AUTHOR	First author of published trio exome sequencing study
DISEASE	Proband disease diagnosis (SCZ = Schizophrenia, ASD = Autism Spectrum Disorder)
JOURNAL	Academic journal where stusy was published
YEAR	Year the study was published
PUBL_TRIOS	Number of trios reported
INDEP_TRIOS_(IT)	Number of trios reported that were not previously analyzed (independent trios)
IT_AFFECTED	Number of independent trios with disease affected probands
IT_FAMILY_HISTORY	Number of independent trios with a family history of disease
IT_UNAFFECTED_SIB	Number of independent trios with an unaffected sibling that was expome-sequenced
IT_UNAFFECTED	Number of independent trios with no disease
EXOME_CAPTURE	Exome capture platform used
Combined_cohorts_DNM_list	Filtered DNM list from the all cohorts studied (SCZ and control)
CHROM	Chromosome
POS	Base position (hg19 / GRCh37)
REF	Reference allele
ALT	Alternate allele
STUDY	Exome sequence study or sequencing wave among Taiwanese cohort (CMB = Bulgarian trios in Fromer et al. 2014 and stands for Cardiff / Mount Sanai / Broad)
DISEASE	Proband or sibling disease diagnosis
gene_symbol_used	gene symbol used in study
vep_gene	gene symbol from VEP version 81 annotation
refseq_gene	gene symbol from RefSeq annotation
cadd_gene	gene symbol used in CADD v1.2 annotation
GeneID	Ensembl geneID
FeatureID	Ensembl canonical transcriptID
CCDS	NCBI Consenus coding sequence ID
annotation_used	coding annotation used in study
vep_annot	VEP version 81 annotated consequence
refseq_annot	RefSeq annotation
cadd_annot	coding annotation used in CADD v1.2
ExAC_AC	Allele count in 60k ExAC reference cohort (excluding Taiwanese and CMB probands)
ExAC_nonPsych	Is the allele present in the 45k non-psychiatric ExAC cohort?
titv	Is the mutation a transition or transversion?
CPG	Proportion of CpG islands in gene
loc_refseq	RefSeq location ID
genomic	genomic position and alleles
codon	codon position and trinucleotide change
protein	protein position and amino acid change
agilent_interval	Is the DNM within capture intervals of Agilent SureSelect Human All Exon v2?
CADD_PHRED	CADD v1.2 Phred likelihood score for pathogenicity
SIFT_prediction	Missense deleteriousness prediction from SIFT (provided by dbNSFP v2.9)
Polyphen2_HDIV_prediction	Missense deleteriousness prediction from PolyPhen2 HDIV (provided by dbNSFP v2.9)
Polyphen2_HVAR_prediction	Missense deleteriousness prediction from PolyPhen2 HVAR algorithm (provided by dbNSFP v2.9)
FATHMM_prediction	Missense deleteriousness prediction from FATHMM algorithm (provided by dbNSFP v2.9)
PROVEAN_prediction	Missense deleteriousness prediction from PROVEAN algorithm (provided by dbNSFP v2.9)
LRT_prediction	Missense deleteriousness prediction from LRT algorithm (provided by dbNSFP v2.9)
MutationTaster_prediction	Missense deleteriousness prediction from MutationTaster algorithm (provided by dbNSFP v2.9)
MutationAssessor_prediction	Missense deleteriousness prediction from MutationAssessor algorithm (provided by dbNSFP v2.9)
MetaSVM_prediction	Missense deleteriousness prediction from MetaSVM algorithm (provided by dbNSFP v2.9)
MetaLR_prediction	Missense deleteriousness prediction from MetaLR algorithm (provided by dbNSFP v2.9)
combined_damaging_prediction	Missense deleteriousness prediction in most of the above predictors (from Genovese et al., 2016)
DistToSplice	Distance to nearest splice site junction (from SeattleSNPs annotation)
Changing.ESR	Does hexamer context match those known to enhance/silence exon splice regulation?
frontal_cortex_DHS_peak	Does the DNM fall within a frontal cortex DNAse hypersensitivity site peak? (provided by ENCODE hg19 UCSC track)
cerebrum_frontal_cortex_DHS_peak	Does the DNM fall within a frontal cortex/cerebrum DNAse hypersensitivity site peak? (provided by ENCODE hg19 UCSC track)
cerebellum_DHS_peak	Does the DNM fall within a cerebellum DNAse hypersensitivity site peak? (provided by ENCODE hg19 UCSC track)
cfc_non_crb_DHS_peak	Does the DNM fall within a frontal cortex but not cerebellum DNAse hypersensitivity site peak? (provided by ENCODE hg19 UCSC track)
SCZ_DNM_calls	counts and rates of DNM calls in SCZ trio studies
STUDY	First author of published trio exome sequencing study
DISEASE	Proband disease diagnosis
TRIO_TYPE	Whether probands are diagnosed or unaffected by disease
TRIOS	Number of trios analyzed
DNM count	number of DNMs reported (note: this count may differ from original study due to updated annotation)
DNM rate	DNM count / trio count
synonymous count	VEP annotated synonymous includes synonymous_variant and stop_retained_variant
synonymous rate	Synonymous count / trio count
missense count	VEP annotated missense includes missense_variant, inframe_deletion, inframe_insertion, and stop_lost
missense rate	Missense count / trio count
PTV count	VEP annotated PTV includes initiator_codon_variant, frameshift_variant, splice_acceptor_variant, splice_donor_variant, and stop_gained
PTV rate	PTV count / trio count
Frameshift count	frameshift_variant
nonsense count	initiator_codon_variant and stop_gained
essential splice count	splice_acceptor_variant and splice_donor_variant
NOTES	Additional information about study inclusion and annotation
Candidate_gene_sets	85 candidate gene sets analyzed for gene set enrichment
setlist_name	gene set identifier used in results file
genes tested	number of genes that overlapped with the 17925 well-covered genes analyzed in the study
gene set name	description of gene set
retrieved from publication	publication where gene set information was retrieved - in many cases this is not the publication where the gene set originates
Candidate_gene_set_results	full gene set enrichment results for all candidate gene sets
setlist_name	name of gene set used with number of genes added to the end
genes_listed	number of genes listed
genes_missed	number of genes unmatched in mutations expectation file
genes_tested	number of genes actually tested (missed genes removed)
genes_pct	genes_tested / genes_listed
*_dnm	number of DNMs exome-wide in SCZ cohort
unaff_*_dnm	number of DNMs exome-wide in control cohort
*_count	number of DNMs in gene set in SCZ cohort
unaff_*_count	number of DNMs in gene set in control cohort
*_expected	Expected proportion of mutations overlapping gene set based on DNM model
*_actual	Actual proportion of SCZ DNMs overlapping gene set
*_enrichment	The proportion ratio between affected probands and the mutation model expectation
*_pval	Asymptotic p-value from binom.test() in R ( _prop_pval is the 2-sample proportion test (prop.test() in R) between SCZ and control DNMs)
*_low95	lower 95% confidence interval
*_hi95	upper 95% confidence interval
unaff_*_prop	Actual proportion of control DNMs overlapping gene set
* variables
all	All coding de novos (PTV+Missense+Synonymous)
lofmis	All missense and PTV
lof	All nonsense, frameshift, and essential splice site (AKA PTV or Likely-Gene-Disrupting)
mis	All missense and inframe indels
syn	All synonymous variants
prop	comparing SCZ and control DNMs
GO+SynaptomeDB_enrichment	GO and SynaptomeDB terms with p-value < 0.01
	column descriptions similar to those above
Recurrent_PTV_genes	list of genes hit by multiple PTV DNMs
gene	gene symbol used
transcript	Ensembl transcript ID
chr	Chromosome
exons	Exon count
bp	Base positions covered
gene size percentile	rank of gene size among all tested genes
pLI	Probability of loss-of-function intolerance from ExAC
missense Zscore	Z-score deviation from expected number of rare missense variants in ExAC
DNM count	DNM count in SCZ probands
poisson test p-value	One-sided poisson test p-value
observed rate	Observed rate of DNMs in gene (DNM count / trio count)
adjusted expected rate	Expected PTV rate based on DNM model and after adjusting for exome coverage
unadjusted expected rate	Expected PTV rate based on DNM model
Recurrent_PTV+Mis_genes	list of genes hit by multiple PTV or Missense DNMs
gene	gene symbol used
transcript	Ensembl transcript ID
chr	Chromosome
exons	Exon count
bp	Base positions covered
gene size percentile	rank of gene size among all tested genes
pLI	Probability of loss-of-function intolerance from ExAC
missense Zscore	Z-score deviation from expected number of rare missense variants in ExAC
DNM count	DNM count in SCZ probands
poisson test p-value	One-sided poisson test p-value
observed rate	Observed rate of DNMs in gene (DNM count / trio count)
adjusted expected rate	Expected PTV + Missense rate based on DNM model and after adjusting for exome coverage
unadjusted expected PTV rate	Expected PTV rate based on DNM model
unadjusted expected missense rate	Expected missense rate based on DNM model
Gene_recurrence_by_gene_sets	Gene recurrence permutation test among highly brain expressed and constrained genes
Disease group	SCZ or Control DNMs
gene set	gene set used
DNM annotation	DNM annotation used
permutations	number of permutations of the DNM model
dnm_count	number of DNMs observed (each permutation simulates same number of DNM)
Observed recurrent DNM	observed number of DNMs falling in recurrently hit genes
Expected recurrent DNM	expected number of DNMs falling in recurrently hit genes from permutation
Enrichment	Observed recurrent DNM / Expected recurrent DNM
Permuted p-value	permuted p-value (number of permutations with equal or greater recurrent DNM to observed / (total permutations + 1))
Observed recurrent gene	observed number of genes recurrently hit by DNMs
Expected recurrent gene	expected number of genes recurrently hit by DNMs from permutation
Enrichment	Observed recurrent gene / Expected recurrent gene
Permuted p-value	permuted p-value (number of permutations with equal or greater genes to observed / (total permutations + 1))
